# An *In-Silico* Investigation of Menthol Metabolism

**DOI:** 10.1101/618975

**Authors:** Taweetham Limpanuparb, Wanutcha Lorpaiboon, Kridtin Chinsukserm

## Abstract

Prevalence of mentholated products for consumption has brought great importance to studies on menthol’s metabolic pathways to ensure safety, design more potent derivatives, and identify therapeutic benefits. Proposed pathways of (-)-menthol metabolism based on metabolites found experimentally in previous works by Yamaguchi, Caldwell & Farmer, Madyastha & Srivatsan and Hiki et al. were not in agreement. This *in silico* approach is based on the three *in vivo* studies and aims to resolve the discrepancies. Reactions in the pathways are conjugation with glucuronic acid/sulfate, oxidation to alcohol, aldehyde & carboxylic acid, and formation of a four-membered/five-membered ring. Gas-phase structures, standard Gibbs energies and SMD solvation energies at B3LYP/6-311++G(d,p) level were obtained for 102 compounds in the pathways. This study provides a more complete picture of menthol metabolism by combining information from three experimental studies and filling missing links in previously published pathways.
