## Supplementary material for "An *In-Silico* Investigation of Menthol Metabolism": S1 File: 1_final_energy.csv

Oeeee.out	-1153.4877252597566
oeeOe-R.out	-1228.7252703570484
Oeeoe-R.out	-1228.7259297302071
oeeOe-S.out	-1228.7261229253995
Oeeoe-S.out	-1228.7250485270756
oeeXe-R.out	-1302.7752417089091
Oeexe-R.out	-1302.7848187883965
oeeXe-S.out	-1302.7766180691892
Oeexe-S.out	-1302.7840905700227
Oeeye-R.out	-1227.5199886195437
Oeeye-S.out	-1227.5184273961363
Oeeyy.out	-1301.5252786311407
oeOee.out	-1228.7295429154797
Oeoee.out	-1228.7339306781259
oOeee.out	-1228.7201390212131
Ooeee.out	-1228.7170552950320
ooeOe-R.out	-1303.9572903033800
oOeoe-R.out	-1303.9612531649059
Ooeoe-R.out	-1303.9482030565259
ooeOe-S.out	-1303.9581712664512
oOeoe-S.out	-1303.9587322733450
Ooeoe-S.out	-1303.9443402535585
ooeYe-5A-RR.out	-1302.7360868042456
oOeye-5A-RR.out	-1302.7499592390545
ooeYe-5A-RS.out	-1302.7482577844594
oOeye-5A-RS.out	-1302.7485915959646
ooeYe-5A-SR.out	-1302.7514213807599
oOeye-5A-SR.out	-1302.7517478193836
ooeYe-5A-SS.out	-1302.7448510563581
oOeye-5A-SS.out	-1302.7534388544723
oXeee-R.out	-1302.7620977653951
Oxeee-R.out	-1302.7719659330878
oXeee-S.out	-1302.7593856109506
Oxeee-S.out	-1302.7769725835046
Oyeee-R.out	-1227.5043831839635
Oyeee-S.out	-1227.5036428241874
Oyeye-RR.out	-1301.5240951162355
Oyeye-RS.out	-1301.5357400491921
Oyeye-SR.out	-1301.5293574233692
Oyeye-SS.out	-1301.5362763582998
