## Supplementary material for "An *In-Silico* Investigation of Menthol Metabolism": S1 File: 2_solvation.csv

Oeeee.out	-20.7859
oeeOe-R.out	-25.5419
Oeeoe-R.out	-25.0272
oeeOe-S.out	-24.1715
Oeeoe-S.out	-22.2919
oeeXe-R.out	-31.8048
Oeexe-R.out	-32.6945
oeeXe-S.out	-30.1419
Oeexe-S.out	-32.6312
Oeeye-R.out	-23.0428
Oeeye-S.out	-23.2066
Oeeyy.out	-30.9977
oeOee.out	-24.5623
Oeoee.out	-26.3592
oOeee.out	-29.6488
Ooeee.out	-30.0198
ooeOe-R.out	-36.2444
oOeoe-R.out	-34.4303
Ooeoe-R.out	-35.1199
ooeOe-S.out	-34.5943
oOeoe-S.out	-34.3319
Ooeoe-S.out	-35.2582
ooeYe-5A-RR.out	-33.8726
oOeye-5A-RR.out	-32.6992
ooeYe-5A-RS.out	-30.1883
oOeye-5A-RS.out	-32.8018
ooeYe-5A-SR.out	-32.5099
oOeye-5A-SR.out	-32.6298
ooeYe-5A-SS.out	-31.9128
oOeye-5A-SS.out	-33.0779
oXeee-R.out	-34.4313
Oxeee-R.out	-35.7057
oXeee-S.out	-33.5809
Oxeee-S.out	-33.5851
Oyeee-R.out	-28.7037
Oyeee-S.out	-28.4088
Oyeye-RR.out	-31.7254
Oyeye-RS.out	-33.2810
Oyeye-SR.out	-32.9869
Oyeye-SS.out	-28.5245
