## Supplementary material for "An *In-Silico* Investigation of Menthol Metabolism": S1 File: 3_zero_point.csv

Oeeee.out	276.491
oeeOe-R.out	279.963
Oeeoe-R.out	280.421
oeeOe-S.out	279.781
Oeeoe-S.out	280.438
oeeXe-R.out	267.380
Oeexe-R.out	268.098
oeeXe-S.out	268.139
Oeexe-S.out	268.466
Oeeye-R.out	264.735
Oeeye-S.out	264.492
Oeeyy.out	252.609
oeOee.out	279.351
Oeoee.out	279.077
oOeee.out	279.558
Ooeee.out	279.443
ooeOe-R.out	283.250
oOeoe-R.out	283.096
Ooeoe-R.out	282.571
ooeOe-S.out	282.900
oOeoe-S.out	283.731
Ooeoe-S.out	283.407
ooeYe-5A-RR.out	269.137
oOeye-5A-RR.out	269.412
ooeYe-5A-RS.out	269.955
oOeye-5A-RS.out	269.512
ooeYe-5A-SR.out	269.232
oOeye-5A-SR.out	269.418
ooeYe-5A-SS.out	269.177
oOeye-5A-SS.out	269.349
oXeee-R.out	268.159
Oxeee-R.out	268.065
oXeee-S.out	267.630
Oxeee-S.out	267.780
Oyeee-R.out	264.376
Oyeee-S.out	263.957
Oyeye-RR.out	252.136
Oyeye-RS.out	252.589
Oyeye-SR.out	252.523
Oyeye-SS.out	252.682
