## Supplementary material for "An *In-Silico* Investigation of Menthol Metabolism": S1 File: 4_enthalpy.csv

Oeeee.out	291.688
oeeOe-R.out	295.570
Oeeoe-R.out	296.549
oeeOe-S.out	296.104
Oeeoe-S.out	296.278
oeeXe-R.out	284.507
Oeexe-R.out	284.300
oeeXe-S.out	284.981
Oeexe-S.out	284.560
Oeeye-R.out	280.789
Oeeye-S.out	280.621
Oeeyy.out	269.201
oeOee.out	294.916
Oeoee.out	295.427
oOeee.out	296.211
Ooeee.out	296.133
ooeOe-R.out	300.269
oOeoe-R.out	300.131
Ooeoe-R.out	299.992
ooeOe-S.out	299.993
oOeoe-S.out	300.633
Ooeoe-S.out	300.434
ooeYe-5A-RR.out	285.532
oOeye-5A-RR.out	285.596
ooeYe-5A-RS.out	285.889
oOeye-5A-RS.out	285.665
ooeYe-5A-SR.out	285.584
oOeye-5A-SR.out	285.595
ooeYe-5A-SS.out	285.534
oOeye-5A-SS.out	284.959
oXeee-R.out	285.029
Oxeee-R.out	284.911
oXeee-S.out	284.623
Oxeee-S.out	284.749
Oyeee-R.out	280.739
Oyeee-S.out	280.396
Oyeye-RR.out	269.046
Oyeye-RS.out	269.034
Oyeye-SR.out	269.280
Oyeye-SS.out	269.201
