## Supplementary material for "An *In-Silico* Investigation of Menthol Metabolism": S1 File: 5_entropy.csv

Oeeee.out	159.161
oeeOe-R.out	162.712
Oeeoe-R.out	168.918
oeeOe-S.out	173.603
Oeeoe-S.out	165.232
oeeXe-R.out	180.296
Oeexe-R.out	168.397
oeeXe-S.out	176.575
Oeexe-S.out	167.948
Oeeye-R.out	170.882
Oeeye-S.out	171.421
Oeeyy.out	173.684
oeOee.out	159.941
Oeoee.out	170.129
oOeee.out	174.142
Ooeee.out	175.146
ooeOe-R.out	178.037
oOeoe-R.out	179.563
Ooeoe-R.out	180.444
ooeOe-S.out	177.503
oOeoe-S.out	176.241
Ooeoe-S.out	175.881
ooeYe-5A-RR.out	174.056
oOeye-5A-RR.out	173.274
ooeYe-5A-RS.out	165.851
oOeye-5A-RS.out	173.385
ooeYe-5A-SR.out	174.651
oOeye-5A-SR.out	171.875
ooeYe-5A-SS.out	171.939
oOeye-5A-SS.out	165.426
oXeee-R.out	175.250
Oxeee-R.out	175.562
oXeee-S.out	177.369
Oxeee-S.out	180.967
Oyeee-R.out	173.943
Oyeee-S.out	174.655
Oyeye-RR.out	179.753
Oyeye-RS.out	172.901
Oyeye-SR.out	176.913
Oyeye-SS.out	173.769
