## Supplementary material for "An *In-Silico* Investigation of Menthol Metabolism": S1 File: 1_final_energy.csv

oeeee.out	-468.48394431378529
oeeoe-R.out	-543.72602149402405
oeeoe-S.out	-543.72352092585265
oeeoo.out	-618.96348005203811
oeexe-R.out	-617.79094024666676
oeexe-S.out	-617.78957917033676
oeeye-R.out	-542.51216737490574
oeeye-S.out	-542.51123847714939
oeeyo-5A-RR.out	-617.75828621807352
oeeyo-5A-RS.out	-617.75562383127919
oeeyo-5A-SR.out	-617.75152369301168
oeeyo-5A-SS.out	-617.75143462635901
oeeyo-R.out	-617.75349449710529
oeeyo-S.out	-617.75161569406418
oeeyy.out	-616.53444646059461
oeoee.out	-543.73292406553071
oeoee-4D.out	-467.22779799375689
oeooe-R.out	-618.97287937319095
oeooe-S.out	-618.96706855635557
oeoye-5A-RR.out	-617.76034824970088
oeoye-5A-RS.out	-617.76379369141603
oeoye-5A-SR.out	-617.76195875529208
oeoye-5A-SS.out	-617.75875648513954
oeoye-R.out	-617.75485211005105
oeoye-S.out	-617.75360219596564
ooeee.out	-543.72144638709881
ooeoe-R.out	-618.96279607214649
ooeoe-S.out	-618.96047651748381
ooeye-5A-RR.out	-617.75226952405478
ooeye-5A-RS.out	-617.75074746586677
ooeye-5A-SR.out	-617.75387838286520
ooeye-5A-SS.out	-617.75585734118999
ooeye-R.out	-617.74890643230310
ooeye-S.out	-617.74796334115899
oooee.out	-618.97126860264802
oooee-4D.out	-542.46515732228772
oxeee-R.out	-617.78125559639091
oxeee-S.out	-617.77980005972529
oxoee-4D-R.out	-616.52525656312184
oxoee-4D-S.out	-616.51802659101213
oxoee-R.out	-693.02904544195371
oxoee-S.out	-693.02784611687059
oyeee-R.out	-542.50888281006360
oyeee-S.out	-542.50835073462724
oyeoe-RR.out	-617.74808065551326
oyeoe-RS.out	-617.74787228728781
oyeoe-SR.out	-617.74654543826682
oyeoe-SS.out	-617.74642219172983
oyeye-RR.out	-616.53402837855526
oyeye-RS.out	-616.53560440051422
oyeye-SR.out	-616.53418740300083
oyeye-SS.out	-616.53150280964621
oyoee-4D-R.out	-541.25225213818101
oyoee-4D-S.out	-541.25105401145140
oyoee-R.out	-617.75714773591142
oyoee-S.out	-617.75695492616228
