## Supplementary material for "An *In-Silico* Investigation of Menthol Metabolism": S1 File: 2_solvation.csv

oeeee.out	-3.3150
oeeoe-R.out	-8.1339
oeeoe-S.out	-8.0301
oeeoo.out	-13.7858
oeexe-R.out	-12.5660
oeexe-S.out	-12.0870
oeeye-R.out	-8.5601
oeeye-S.out	-8.4918
oeeyo-5A-RR.out	-10.0271
oeeyo-5A-RS.out	-13.1537
oeeyo-5A-SR.out	-12.4411
oeeyo-5A-SS.out	-11.3046
oeeyo-R.out	-10.9949
oeeyo-S.out	-11.5678
oeeyy.out	-11.3510
oeoee.out	-7.9133
oeoee-4D.out	-3.6551
oeooe-R.out	-10.2729
oeooe-S.out	-13.6445
oeoye-5A-RR.out	-10.7632
oeoye-5A-RS.out	-8.8751
oeoye-5A-SR.out	-9.8137
oeoye-5A-SS.out	-11.3434
oeoye-R.out	-9.1162
oeoye-S.out	-11.4348
ooeee.out	-10.1940
ooeoe-R.out	-14.9381
ooeoe-S.out	-14.5195
ooeye-5A-RR.out	-13.2202
ooeye-5A-RS.out	-12.8956
ooeye-5A-SR.out	-12.1628
ooeye-5A-SS.out	-12.5755
ooeye-R.out	-15.2772
ooeye-S.out	-15.2941
oooee.out	-13.7067
oooee-4D.out	-10.4235
oxeee-R.out	-15.7536
oxeee-S.out	-15.0673
oxoee-4D-R.out	-15.1810
oxoee-4D-S.out	-15.7303
oxoee-R.out	-20.7623
oxoee-S.out	-19.9539
oyeee-R.out	-8.6001
oyeee-S.out	-8.1235
oyeoe-RR.out	-12.6817
oyeoe-RS.out	-13.3323
oyeoe-SR.out	-12.7345
oyeoe-SS.out	-13.5189
oyeye-RR.out	-13.2915
oyeye-RS.out	-14.1597
oyeye-SR.out	-12.4887
oyeye-SS.out	-13.7253
oyoee-4D-R.out	-9.1408
oyoee-4D-S.out	-8.9727
oyoee-R.out	-13.4088
oyoee-S.out	-12.7315
