## Supplementary material for "An *In-Silico* Investigation of Menthol Metabolism": S1 File: 3_zero_point.csv

oeeee.out	179.297
oeeoe-R.out	183.059
oeeoe-S.out	183.130
oeeoo.out	186.472
oeexe-R.out	171.471
oeexe-S.out	171.604
oeeye-R.out	167.680
oeeye-S.out	167.546
oeeyo-5A-RR.out	173.037
oeeyo-5A-RS.out	172.658
oeeyo-5A-SR.out	172.595
oeeyo-5A-SS.out	172.774
oeeyo-R.out	171.471
oeeyo-S.out	171.502
oeeyy.out	155.510
oeoee.out	182.526
oeoee-4D.out	165.185
oeooe-R.out	185.948
oeooe-S.out	185.664
oeoye-5A-RR.out	171.697
oeoye-5A-RS.out	171.940
oeoye-5A-SR.out	171.954
oeoye-5A-SS.out	171.870
oeoye-R.out	170.199
oeoye-S.out	170.049
ooeee.out	182.522
ooeoe-R.out	186.762
ooeoe-S.out	186.449
ooeye-5A-RR.out	173.035
ooeye-5A-RS.out	172.854
ooeye-5A-SR.out	172.582
ooeye-5A-SS.out	172.719
ooeye-R.out	170.828
ooeye-S.out	170.614
oooee.out	185.533
oooee-4D.out	168.426
oxeee-R.out	171.150
oxeee-S.out	171.173
oxoee-4D-R.out	156.906
oxoee-4D-S.out	156.927
oxoee-R.out	174.214
oxoee-S.out	174.365
oyeee-R.out	167.391
oyeee-S.out	167.748
oyeoe-RR.out	171.087
oyeoe-RS.out	171.103
oyeoe-SR.out	171.367
oyeoe-SS.out	171.297
oyeye-RR.out	155.394
oyeye-RS.out	155.738
oyeye-SR.out	155.816
oyeye-SS.out	155.338
oyoee-4D-R.out	153.331
oyoee-4D-S.out	153.396
oyoee-R.out	170.703
oyoee-S.out	170.641
