## Supplementary material for "An *In-Silico* Investigation of Menthol Metabolism": S1 File: 4_enthalpy.csv

oeeee.out	187.845
oeeoe-R.out	191.986
oeeoe-S.out	192.047
oeeoo.out	196.053
oeexe-R.out	180.749
oeexe-S.out	180.752
oeeye-R.out	176.448
oeeye-S.out	176.396
oeeyo-5A-RR.out	181.553
oeeyo-5A-RS.out	181.409
oeeyo-5A-SR.out	181.428
oeeyo-5A-SS.out	181.482
oeeyo-R.out	180.632
oeeyo-S.out	180.673
oeeyy.out	164.784
oeoee.out	191.415
oeoee-4D.out	172.801
oeooe-R.out	195.360
oeooe-S.out	195.293
oeoye-5A-RR.out	180.566
oeoye-5A-RS.out	180.660
oeoye-5A-SR.out	180.737
oeoye-5A-SS.out	180.633
oeoye-R.out	179.593
oeoye-S.out	179.599
ooeee.out	191.806
ooeoe-R.out	196.265
ooeoe-S.out	196.046
ooeye-5A-RR.out	181.735
ooeye-5A-RS.out	181.545
ooeye-5A-SR.out	181.394
ooeye-5A-SS.out	181.448
ooeye-R.out	180.328
ooeye-S.out	180.203
oooee.out	195.224
oooee-4D.out	176.762
oxeee-R.out	180.633
oxeee-S.out	180.563
oxoee-4D-R.out	165.493
oxoee-4D-S.out	165.586
oxoee-R.out	184.084
oxoee-S.out	184.140
oyeee-R.out	176.294
oyeee-S.out	176.507
oyeoe-RR.out	180.493
oyeoe-RS.out	180.439
oyeoe-SR.out	180.677
oyeoe-SS.out	180.515
oyeye-RR.out	164.817
oyeye-RS.out	164.920
oyeye-SR.out	164.983
oyeye-SS.out	164.661
oyoee-4D-R.out	161.345
oyoee-4D-S.out	161.343
oyoee-R.out	179.948
oyoee-S.out	179.920
