## Supplementary material for "An *In-Silico* Investigation of Menthol Metabolism": S1 File: 5_entropy.csv

oeeee.out	107.813
oeeoe-R.out	111.538
oeeoe-S.out	112.205
oeeoo.out	117.042
oeexe-R.out	115.303
oeexe-S.out	113.976
oeeye-R.out	110.358
oeeye-S.out	111.710
oeeyo-5A-RR.out	108.853
oeeyo-5A-RS.out	111.282
oeeyo-5A-SR.out	111.636
oeeyo-5A-SS.out	110.713
oeeyo-R.out	114.159
oeeyo-S.out	114.461
oeeyy.out	116.328
oeoee.out	109.620
oeoee-4D.out	100.458
oeooe-R.out	115.052
oeooe-S.out	116.085
oeoye-5A-RR.out	110.128
oeoye-5A-RS.out	109.341
oeoye-5A-SR.out	109.588
oeoye-5A-SS.out	110.311
oeoye-R.out	114.948
oeoye-S.out	115.705
ooeee.out	114.292
ooeoe-R.out	116.264
ooeoe-S.out	117.568
ooeye-5A-RR.out	110.552
ooeye-5A-RS.out	111.146
ooeye-5A-SR.out	111.280
ooeye-5A-SS.out	111.038
ooeye-R.out	116.939
ooeye-S.out	118.464
oooee.out	116.514
oooee-4D.out	106.827
oxeee-R.out	118.173
oxeee-S.out	118.486
oxoee-4D-R.out	110.314
oxoee-4D-S.out	111.171
oxoee-R.out	120.400
oxoee-S.out	118.928
oyeee-R.out	111.937
oyeee-S.out	111.148
oyeoe-RR.out	116.314
oyeoe-RS.out	117.004
oyeoe-SR.out	115.426
oyeoe-SS.out	114.939
oyeye-RR.out	118.920
oyeye-RS.out	115.971
oyeye-SR.out	115.983
oyeye-SS.out	117.629
oyoee-4D-R.out	105.281
oyoee-4D-S.out	104.623
oyoee-R.out	114.048
oyoee-S.out	114.369
