## Supplementary material for "An *In-Silico* Investigation of Menthol Metabolism": S1 File: 1_final_energy.csv

H2.out	-1.1603010947842936
H2O.out	-76.274920452311505
H3O+.out	-76.550112805209693
O2.out	-149.98126176634534
oeeee.out	-467.04443233028803
oeoee.out	-542.13267214548750
ooeee.out	-542.11778393296163
ooeoe-S.out	-617.19301441914865
oooee.out	-617.20728010993139
oxoee-4D-R.out	-614.79229682993332
oxoee-R.out	-691.11853800471874
oyoee-R.out	-616.00930592610291
SO4-2.out	-697.87511132231680
soeoe-S.out	-1240.0347826524039
