## Supplementary material for "An *In-Silico* Investigation of Menthol Metabolism": S3 File: 6_cmpdtab.csv

Filename	E_elec	DG_solv	ZPE	H_corr	S	G_gas	G_sol
C6H10O7	-761.4515244623783	-29.6282	111.609	120.4	112.17	-761.3129504358781	-761.357147174776
H2	-1.1795723426569649	1.6252	6.323	8.396	31.137	-1.18098665843475	-1.175377934168457
H2O	-76.45852871884998	-8.619	13.355	15.727	45.087	-76.45488843763655	-76.46181532644725
H3O+	-76.73124803902334	-96.4139	21.512	23.941	48.438	-76.71611008383492	-76.86673661025198
O2	-150.30894932020823	-2.0181	2.315	4.391	46.797	-150.32418658106863	-150.32438382491927
O4S-2	-699.1158045939335	-237.3887	9.041	12.254	68.848	-699.1289885083456	-699.5042726786826
Oeeee	-1153.4877252597566	-20.7859	276.491	291.688	159.161	-1153.098513370676	-1153.1286190075841
oeeOe-R	-1228.7252703570484	-25.5419	279.963	295.57	162.712	-1228.331559301873	-1228.3692441072174
Oeeoe-R	-1228.725929730207	-25.0272	280.421	296.549	168.918	-1228.3336072100835	-1228.370471788768
oeeOe-S	-1228.7261229253995	-24.1715	279.781	296.104	173.603	-1228.3367355525936	-1228.372236486528
Oeeoe-S	-1228.7250485270756	-22.2919	280.438	296.278	165.232	-1228.3314065353995	-1228.3639121360723
oeeXe-R	-1302.775241708909	-31.8048	267.38	284.507	180.296	-1302.4075153922465	-1302.4551807640332
Oeexe-R	-1302.7848187883965	-32.6945	268.098	284.3	168.397	-1302.4117687483679	-1302.4608519473534
oeeXe-S	-1302.7766180691892	-30.1419	268.139	284.981	176.575	-1302.406368418274	-1302.4513837902305
Oeexe-S	-1302.7840905700227	-32.6312	268.466	284.56	167.948	-1302.4104128592317	-1302.4593951832462
Oeeye-R	-1227.5199886195437	-23.0428	264.735	280.789	170.882	-1227.1537144178492	-1227.1874166538412
Oeeye-S	-1227.5184273961363	-23.2066	264.492	280.621	171.421	-1227.1526770157761	-1227.1866402836836
Oeeyy	-1301.5252786311407	-30.9977	252.609	269.201	173.684	-1301.1788024035197	-1301.2251815795864
oeOee	-1228.7295429154797	-24.5623	279.351	294.916	159.941	-1228.3355574841285	-1228.3716811975046
Oeoee	-1228.733930678126	-26.3592	279.077	295.427	170.129	-1228.3439715639922	-1228.3829588197914
oOeee	-1228.720139021213	-29.6488	279.558	296.211	174.142	-1228.3308372293461	-1228.3750667964337
Ooeee	-1228.717055295032	-30.0198	279.443	296.133	175.146	-1228.328354836875	-1228.3731756300958
ooeOe-R	-1303.95729030338	-36.2444	283.25	300.269	178.037	-1303.5633723170663	-1303.6181126417946
oOeoe-R	-1303.9612531649059	-34.4303	283.096	300.131	179.563	-1303.5682801474322	-1303.620129519793
Ooeoe-R	-1303.948203056526	-35.1199	282.571	299.992	180.444	-1303.5558701411808	-1303.6088184610926
ooeOe-S	-1303.9581712664512	-34.5943	282.9	299.993	177.503	-1303.5644393935027	-1303.616550116499
oOeoe-S	-1303.958732273345	-34.3319	283.731	300.633	176.241	-1303.5633808785535	-1303.6150734405328
Ooeoe-S	-1303.9443402535585	-35.2582	283.407	300.434	175.881	-1303.5491349378365	-1303.6023036528272
ooeYe-5A-RR	-1302.7360868042456	-33.8726	269.137	285.532	174.056	-1302.3637622207539	-1302.414722841593
oOeye-5A-RR	-1302.7499592390545	-32.6992	269.412	285.596	173.274	-1302.3771611116367	-1302.4262518005492
ooeYe-5A-RS	-1302.7482577844594	-30.1883	269.955	285.889	165.851	-1302.371465824991	-1302.416555140054
oOeye-5A-RS	-1302.7485915959646	-32.8018	269.512	285.665	173.385	-1302.3757362497297	-1302.4249904421495
ooeYe-5A-SR	-1302.75142138076	-32.5099	269.232	285.584	174.651	-1302.3792966336932	-1302.4280856538535
oOeye-5A-SR	-1302.7517478193836	-32.6298	269.418	285.595	171.875	-1302.3782865755236	-1302.4272666684963
ooeYe-5A-SS	-1302.7448510563581	-31.9128	269.177	285.534	171.939	-1302.3715174306508	-1302.4193549113927
oOeye-5A-SS	-1302.7534388544723	-33.0779	269.349	284.959	165.426	-1302.3779270131265	-1302.4276211989031
oXeee-R	-1302.762097765395	-34.4313	268.159	285.029	175.25	-1302.3911420713553	-1302.4429930373174
Oxeee-R	-1302.7719659330878	-35.7057	268.065	284.911	175.562	-1302.4013465252851	-1302.4552283769192
oXeee-S	-1302.7593856109506	-33.5809	267.63	284.623	177.369	-1302.3900837243714	-1302.440579491671
Oxeee-S	-1302.7769725835046	-33.5851	267.78	284.749	180.967	-1302.4091794290464	-1302.4596818894722
Oyeee-R	-1227.5043831839635	-28.7037	264.376	280.739	173.943	-1227.139643042215	-1227.1823664965843
Oyeee-S	-1227.5036428241874	-28.4088	263.957	280.396	174.655	-1227.1397875819073	-1227.1820410832124
Oyeye-RR	-1301.5240951162355	-31.7254	252.136	269.046	179.753	-1301.180749474575	-1301.2282883144076
Oyeye-RS	-1301.535740049192	-33.281	252.589	269.034	172.901	-1301.1891579244448	-1301.2391757706735
Oyeye-SR	-1301.5293574233692	-32.9869	252.523	269.28	176.913	-1301.1842895033299	-1301.2338386713757
Oyeye-SS	-1301.5362763582998	-28.5245	252.682	269.201	173.769	-1301.1898405169215	-1301.2322783979132
oeeee	-468.4839443137853	-3.315	179.297	187.845	107.813	-468.2358196870441	-468.238083672599
oeeoe-R	-543.726021494024	-8.1339	183.059	191.986	111.538	-543.4730676314309	-543.4830110229525
oeeoe-S	-543.7235209258527	-8.0301	183.13	192.047	112.205	-543.470786766795	-543.4805647424873
oeeoo	-618.9634800520381	-13.7858	186.472	196.053	117.042	-618.7066601404052	-618.7256104078909
oeexe-R	-617.7909402466668	-12.566	171.471	180.749	115.303	-617.5576825564171	-617.5746889488695
oeexe-S	-617.7895791703368	-12.087	171.604	180.752	113.976	-617.5556861987625	-617.5719292561264
oeeye-R	-542.5121673749057	-8.5601	167.68	176.448	110.358	-542.2834142353704	-542.2940368198247
oeeye-S	-542.5112384771494	-8.4918	167.546	176.396	111.71	-542.2832105837158	-542.2937243251919
oeeyo-5A-RR	-617.7582862180735	-10.0271	173.037	181.553	108.853	-617.5206826691359	-617.5336430668988
oeeyo-5A-RS	-617.7556238312792	-13.1537	172.658	181.409	111.282	-617.519403857229	-617.5373468092462
oeeyo-5A-SR	-617.7515236930117	-12.4411	172.595	181.428	111.636	-617.5154416373572	-617.53224898899
oeeyo-5A-SS	-617.751434626359	-11.3046	172.774	181.482	110.713	-617.514827969143	-617.5298241927422
oeeyo-R	-617.7534944971053	-10.9949	171.471	180.632	114.159	-617.5198797069086	-617.5343823921426
oeeyo-S	-617.7516156940642	-11.5678	171.502	180.673	114.461	-617.5180790561536	-617.5334947156512
oeeyy	-616.5344464605946	-11.351	155.51	164.784	116.328	-616.3271176278687	-616.3421877945746
oeoee	-543.7329240655307	-7.9133	182.526	191.415	109.62	-543.4799688456673	-543.4895606887118
oeoee-4D	-467.2277979937569	-3.6551	165.185	172.801	100.458	-467.000152909205	-467.0029588786087
oeooe-R	-618.972879373191	-10.2729	185.948	195.36	115.052	-618.7162183141397	-618.7295704191359
oeooe-S	-618.9670685563556	-13.6445	185.664	195.293	116.085	-618.7110050802341	-618.7297301718368
oeoye-5A-RR	-617.7603482497009	-10.7632	171.697	180.566	110.128	-617.5249233790245	-617.5390568268054
oeoye-5A-RS	-617.763793691416	-8.8751	171.94	180.66	109.341	-617.5278450931091	-617.5389696620161
oeoye-5A-SR	-617.7619587552921	-9.8137	171.954	180.737	109.588	-617.5260048073449	-617.5386251305611
oeoye-5A-SS	-617.7587564851395	-11.3434	171.87	180.633	110.311	-617.5233117923719	-617.5383698477069
oeoye-R	-617.754852110051	-9.1162	170.199	179.593	114.948	-617.5232679511076	-617.5347767373212
oeoye-S	-617.7536021959656	-11.4348	170.049	179.599	115.705	-617.5223681505411	-617.5375718610475
ooeee	-543.7214463870988	-10.194	182.522	191.806	114.292	-543.470087887032	-543.4833142568749
ooeoe-R	-618.9627960721465	-14.9381	186.762	196.265	116.264	-618.7052686641039	-618.726055238526
ooeoe-S	-618.9604765174838	-14.5195	186.449	196.046	117.568	-618.7039176806342	-618.7240371734946
ooeye-5A-RR	-617.7522695240548	-13.2202	173.035	181.735	110.552	-617.5151831893799	-617.5332321158926
ooeye-5A-RS	-617.7507474658668	-12.8956	172.854	181.545	111.146	-617.5142461440325	-617.5317777875186
ooeye-5A-SR	-617.7538783828652	-12.1628	172.582	181.394	111.28	-617.5176813625719	-617.5340452149247
ooeye-5A-SS	-617.75585734119	-12.5755	172.719	181.448	111.038	-617.5194592844101	-617.5364808160762
ooeye-R	-617.7489064323031	-15.2772	170.828	180.328	116.939	-617.51709696465	-617.5384239293195
ooeye-S	-617.747963341159	-15.2941	170.614	180.203	118.464	-617.5170776503951	-617.5384315469289
oooee	-618.971268602648	-13.7067	185.533	195.224	116.514	-618.7155189167689	-618.7343431303809
oooee-4D	-542.4651573222877	-10.4235	168.426	176.762	106.827	-542.2342260998606	-542.2478182012334
oxeee-R	-617.7812555963909	-15.7536	171.15	180.633	118.173	-617.5495463935188	-617.571632549913
oxeee-S	-617.7798000597253	-15.0673	171.173	180.563	118.486	-617.5483511253539	-617.5693435930816
oxoee-4D-R	-616.5252565631218	-15.181	156.906	165.493	110.314	-616.3139404215136	-616.3351140817249
oxoee-4D-S	-616.5180265910121	-15.7303	156.927	165.586	111.171	-616.3069694328243	-616.3290184583051
oxoee-R	-693.0290454419537	-20.7623	174.214	184.084	120.4	-692.7928948400831	-692.822962867997
oxoee-S	-693.0278461168706	-19.9539	174.365	184.14	118.928	-692.7909068786201	-692.819686639132
oyeee-R	-542.5088828100636	-8.6001	167.391	176.294	111.937	-542.2811253190017	-542.2918116475134
oyeee-S	-542.5083507346272	-8.1235	167.748	176.507	111.148	-542.2798789270993	-542.289805745166
oyeoe-RR	-617.7480806555133	-12.6817	171.087	180.493	116.314	-617.5157112859551	-617.5329020580938
oyeoe-RS	-617.7478722872878	-13.3323	171.103	180.439	117.004	-617.5159168134726	-617.5341443827065
oyeoe-SR	-617.7465454382668	-12.7345	171.367	180.677	115.426	-617.5134609285897	-617.5307358428843
oyeoe-SS	-617.7464221917298	-13.5189	171.297	180.515	114.939	-617.5133644560707	-617.5318893913328
oyeye-RR	-616.5340283785553	-13.2915	155.394	164.817	118.92	-616.327878499822	-616.3460410501172
oyeye-RS	-616.5356044005142	-14.1597	155.738	164.92	115.971	-616.3278892157729	-616.3474353308361
oyeye-SR	-616.5341874030008	-12.4887	155.816	164.983	115.983	-616.3263775229561	-616.3432607300174
oyeye-SS	-616.5315028096462	-13.7253	155.338	164.661	117.629	-616.3249881369785	-616.3438419915773
oyoee-4D-R	-541.252252138181	-9.1408	153.331	161.345	105.281	-541.0451549146275	-541.0567029034364
oyoee-4D-S	-541.2510540114514	-8.9727	153.396	161.343	104.623	-541.043647338068	-541.0549274424753
oyoee-R	-617.7571477359114	-13.4088	170.703	179.948	114.048	-617.5245702294161	-617.54291970916
oyoee-S	-617.7569549261623	-12.7315	170.641	179.92	114.369	-617.5245745579654	-617.5418446914556
seeee	-1092.3726290190014	-9.9098	188.872	199.911	130.164	-1092.1158956786512	-1092.1286691469656
seeoe-R	-1167.6060823900098	-16.0277	192.291	203.88	133.233	-1167.3444822264864	-1167.367005189035
seeoe-S	-1167.608206471805	-15.1849	191.819	203.633	137.303	-1167.34893371617	-1167.3701135914268
soeee	-1167.6077492022575	-16.9453	191.965	203.797	137.455	-1167.3482873160915	-1167.372272567319
soeoe-R	-1242.8397197810834	-21.5976	195.57	207.832	139.507	-1242.5748026845324	-1242.606201847727
soeoe-S	-1242.8395226320724	-21.5653	195.388	207.772	141.375	-1242.5755886986856	-1242.6069363885538
