## Supplementary material for "An *In-Silico* Investigation of Menthol Metabolism": S3 File: 7_rxntab.csv

C6H10O7	H2O	429778.3095359345	429754.9223519046
2H3O+ + SO4-2	3H2O	391473.22866996983	391061.73521788017
1/2O2	0O2	47164.987522948926	47164.92563675643
0H2	H2	-737.5607893975616	-741.0803170125555
0HO2	H2O	-47980.51352805332	-47976.16683969823
oeeee + C6H10O7	H2O + Oeeee	3.009857565955407	-2.906426463789518
ooeee + C6H10O7	H2O + Ooeee	3.4327749582546505	-0.12860907155187917
ooeee + C6H10O7	H2O + oOeee	2.2460501640742727	-1.6863338657668234
oeoee + C6H10O7	H2O + Oeoee	1.2134258940139826	-3.7278581355720304
oeoee + C6H10O7	H2O + oeOee	8.290240724864821	1.552056695197805
oeeoe-R + C6H10O7	H2O + Oeeoe-R	4.939178848736538	-1.5547051809311379
oeeoe-S + C6H10O7	H2O + Oeeoe-S	7.520358894191724	-1.6050251355971044
oeeoe-R + C6H10O7	H2O + oeeOe-R	5.709560653068076	-0.2696233766885939
oeeoe-S + C6H10O7	H2O + oeeOe-S	2.2967501170806046	-4.949033912785307
oyeee-R + C6H10O7	H2O + Oyeee-R	2.997612292232261	-0.28597173751854216
oyeee-S + C6H10O7	H2O + Oyeee-S	1.9430895388509486	-1.1587944910510257
oeeye-R + C6H10O7	H2O + Oeeye-R	1.2249074745253543	-7.679576555283927
oeeye-S + C6H10O7	H2O + Oeeye-S	1.5159937611018524	-7.156390268629386
ooeoe-R + C6H10O7	H2O + Ooeoe-R	7.8869317427099	4.681547712885006
ooeoe-S + C6H10O7	H2O + Ooeoe-S	10.708680724918427	8.060196695174378
ooeoe-R + C6H10O7	H2O + oOeoe-R	0.7891352455687621	-3.1058487841650897
ooeoe-S + C6H10O7	H2O + oOeoe-S	2.6955179567920426	-0.8792660729514339
ooeoe-R + C6H10O7	H2O + ooeOe-R	2.054745297742978	-0.02613873201848844
ooeoe-S + C6H10O7	H2O + ooeOe-S	1.7688897977771973	-1.54349423206382
oxeee-R + C6H10O7	H2O + Oxeee-R	7.364464568600527	3.929380539014245
oxeee-S + C6H10O7	H2O + Oxeee-S	3.1335011507640083	-1.7358828789782526
oeexe-R + C6H10O7	H2O + Oeexe-R	5.753540144705129	2.4948561148510016
oeexe-S + C6H10O7	H2O + Oeexe-S	4.935940081442017	2.0929560516346584
oxeee-R + C6H10O7	H2O + oXeee-R	15.042256088191392	10.33277205853683
oxeee-S + C6H10O7	H2O + oXeee-S	15.120436749957989	10.246852720160959
oeexe-R + C6H10O7	H2O + oeeXe-R	9.312261407738294	5.163877377933991
oeexe-S + C6H10O7	H2O + oeeXe-S	9.963165099963962	4.630881070177688
ooeye-5A-RR + C6H10O7	H2O + oOeye-5A-RR	1.450904610002405	-2.4572794196182257
ooeye-5A-RS + C6H10O7	H2O + oOeye-5A-RS	1.329814122933769	-2.151169906823043
ooeye-5A-SR + C6H10O7	H2O + oOeye-5A-SR	1.324292704345819	-1.5958913254219678
ooeye-5A-SS + C6H10O7	H2O + oOeye-5A-SS	2.6301843128661675	-0.2545997170106953
ooeye-5A-RS + C6H10O7	H2O + ooeYe-5A-RR	7.77283074893613	5.3626467192558565
ooeye-5A-RR + C6H10O7	H2O + ooeYe-5A-RS	7.535650938317292	1.1165669085787462
ooeye-5A-SS + C6H10O7	H2O + ooeYe-5A-SR	2.338734431198797	-1.1140495986183045
ooeye-5A-SR + C6H10O7	H2O + ooeYe-5A-SS	6.288995244001234	2.6518112141574144
oyeye-RR + C6H10O7	H2O + Oyeye-RR	8.21070044921779	3.2574164196179667
oyeye-RS + C6H10O7	H2O + Oyeye-RS	2.2536428538176354	-2.0122411759970387
oyeye-SR + C6H10O7	H2O + Oyeye-SR	2.9831216631136726	0.0941376333247179
oyeye-SS + C6H10O7	H2O + Oyeye-SS	4.326955178940311	-4.261028850879285
oeeyy + C6H10O7	H2O + Oeeyy	7.742251623921401	4.0017675942048285
oeeee + 2H3O+ + SO4-2	3H2O + seeee	-24.024548185475286	-428.92320027523385
ooeee + 2H3O+ + SO4-2	3H2O + soeee	-23.003487408160744	-427.7456394978284
oeeoe-R + 2H3O+ + SO4-2	3H2O + seeoe-R	-19.88843979008737	-423.4880918797422
oeeoe-S + 2H3O+ + SO4-2	3H2O + seeoe-S	-23.374055908964905	-427.7127079985071
ooeoe-R + 2H3O+ + SO4-2	3H2O + soeoe-R	-17.47406139489407	-422.30801348447477
ooeoe-S + 2H3O+ + SO4-2	3H2O + soeoe-S	-19.20134764935828	-423.64899973913293
oeeee + 1/2O2	ooeee	-52.10755328557678	-45.29043947803063
oeeee + 1/2O2	oeoee	-56.0272484428456	-51.49083463531653
oeeee + 1/2O2	oeeoe-R	-51.91727112638136	-47.16025731887667
oeeee + 1/2O2	oeeoe-S	-50.38220695806237	-45.728993150555844
Oeeee + 1/2O2	Ooeee	-51.684635893348876	-42.51262208586433
Oeeee + 1/2O2	Oeoee	-57.82368011471568	-52.31226630717038
Oeeee + 1/2O2	Oeeoe-R	-49.987949843600234	-45.80853603601828
Oeeee + 1/2O2	Oeeoe-S	-45.87170562982605	-44.427591822292094
ooeee + 1/2O2	oooee	-55.74603471128175	-52.29522090383199
oeoee + 1/2O2	oooee	-51.82633955401293	-46.09482574654608
ooeee + 1/2O2	ooeoe-R	-50.54530405158001	-45.863090244075785
ooeee + 1/2O2	ooeoe-S	-49.27894912492994	-45.01533531741518
oeeoe-R + 1/2O2	ooeoe-R	-50.73558621077542	-43.993272403229746
oeeoe-S + 1/2O2	ooeoe-S	-51.004295452444346	-44.57678164488996
oeoee + 1/2O2	oeooe-R	-48.83141803040447	-46.53370422291551
oeoee + 1/2O2	oeooe-S	-48.9316643636928	-43.262350556204794
oeeoe-S + 1/2O2	oeooe-R	-54.4764595151877	-52.2955457076762
oeeoe-R + 1/2O2	oeooe-S	-53.04164168015704	-47.59292787264466
oeeoe-R + 1/2O2	oeeoo	-50.45645077289136	-44.86643696539116
oeeoe-S + 1/2O2	oeeoo	-51.991514941210355	-46.29770113371198
Ooeee + 1/2O2	Ooeoe-R	-46.09114726712476	-41.052933459567555
Ooeee + 1/2O2	Ooeoe-S	-42.0030433583375	-36.826529550688925
Oeeoe-R + 1/2O2	Ooeoe-R	-47.7878333168734	-37.7570195094136
Oeeoe-S + 1/2O2	Ooeoe-S	-47.81597362186032	-34.91155981426115
oOeee + 1/2O2	oOeoe-R	-52.00221897008552	-47.28260516240271
oOeee + 1/2O2	oOeoe-S	-48.82948133228351	-44.20826752459979
oeeOe-R + 1/2O2	ooeOe-R	-54.39040156617186	-43.74978775855964
oeeOe-S + 1/2O2	ooeOe-S	-51.53215577189043	-41.17124196431115
oeoee-4D + 1/2O2	oooee-4D	-51.874583082026945	-45.16806927447252
oyeee-R + 1/2O2	oyoee-R	-55.79572601967914	-51.04891221216478
oyeee-S + 1/2O2	oyoee-S	-56.37986495258992	-51.8337511451246
oyeee-R + 1/2O2	oyeoe-RR	-49.50955506693236	-45.48984125945928
oyeee-R + 1/2O2	oyeoe-RS	-50.28912553136508	-45.618811723849575
oyeee-S + 1/2O2	oyeoe-SR	-49.40895722718559	-44.85984341968115
oyeee-S + 1/2O2	oyeoe-SS	-50.132819807536784	-44.799306000028565
oeeye-R + 1/2O2	ooeye-R	-51.57826486919013	-44.92305106173398
oeeye-S + 1/2O2	ooeye-S	-51.7791383339664	-45.038724526469274
oeeye-S + 1/2O2	oeoye-R	-49.48571067890513	-48.92319687142974
oeeye-R + 1/2O2	oeoye-S	-51.0435839558721	-48.230770148371796
oeeye-R + 1/2O2	oeeyo-R	-49.04216200053627	-46.66924819308918
oeeye-S + 1/2O2	oeeyo-S	-48.68122993490072	-45.667116127414886
oxeee-S + 1/2O2	oxoee-S	-55.31567148523501	-50.49095767772731
oxeee-R + 1/2O2	oxoee-R	-55.93519403989875	-50.98838023236826
oyeee-R + 1/2O2	oxeee-R	-73.8133056220016	-66.72169181451409
oyeee-S + 1/2O2	oxeee-S	-73.63568625163497	-66.7537724441712
oeeye-R + 1/2O2	oeexe-R	-74.3349082170507	-70.39089440958982
oeeye-S + 1/2O2	oeexe-S	-72.79926821771336	-69.2659544101865
Oyeee-R + 1/2O2	Oxeee-R	-69.44645334563332	-62.506339538052636
Oyeee-S + 1/2O2	Oxeee-S	-72.44527463979325	-67.33086083209842
Oeeye-R + 1/2O2	Oeexe-R	-69.8062755470136	-60.21646173945489
Oeeye-S + 1/2O2	Oeexe-S	-69.37932189751587	-60.01660808992245
oyoee-R + 1/2O2	oxoee-R	-73.9527736422212	-66.66115983471757
oyoee-S + 1/2O2	oxoee-S	-72.57149278428005	-65.4109789767739
oyoee-4D-R + 1/2O2	oxoee-4D-R	-72.92869038634045	-66.95037657881788
oyoee-4D-S + 1/2O2	oxoee-4D-S	-70.21774751362307	-63.522033706138146
ooeee	oyeee-R + H2	10.118386451233384	5.004958836158736
ooeee	oyeee-S + H2	11.37710917850398	5.787081563444461
oeeoe-R	oeeye-R + H2	8.531787585126365	5.438459970118481
oeeoe-S	oeeye-S + H2	7.192816759506863	4.134989144486327
Ooeee	Oyeee-R + H2	9.683223785282333	4.847596170406092
Ooeee	Oyeee-S + H2	9.887423759171618	4.756896144159333
Oeeoe-R	Oeeye-R + H2	4.81751621091518	-0.6864114041629689
Oeeoe-S	Oeeye-S + H2	1.1884516264883311	-1.4163759885459546
oooee	oyoee-R + H2	10.068695142835995	6.251267527825949
oooee	oyoee-S + H2	10.743278937195809	6.248551322151848
ooeoe-R	oyeoe-RR + H2	11.154135435881036	5.378207820775237
ooeoe-R	oyeoe-RS + H2	10.374564971448315	5.249237356384942
ooeoe-S	oyeoe-SR + H2	11.247101076248331	5.942573461178492
ooeoe-S	oyeoe-SS + H2	10.523238495897132	6.003110880831075
ooeoe-R	ooeye-R + H2	7.689108926711657	4.508681311614243
ooeoe-S	ooeye-S + H2	6.41797387798481	3.6730462629070124
oeooe-R	oeoye-R + H2	12.18356559578943	7.507337980732787
oeooe-S	oeoye-S + H2	10.529845309411298	4.800617694391343
oeeoo	oeeyo-R + H2	9.946076357481456	3.635648742420464
oeeoo	oeeyo-S + H2	10.5031017658165	4.765574150783425
oooee-4D	oyoee-4D-R + H2	9.875344775055991	5.0731171599970315
oooee-4D	oyoee-4D-S + H2	10.989463349120115	6.019135734056762
oyeoe-RR	oyeye-RR + H2	7.205737607022955	4.296009991983798
oyeoe-RS	oyeye-RS + H2	7.110383710686685	4.41825609565538
oyeoe-SR	oyeye-SR + H2	7.591094243774405	3.8257666287066026
oyeoe-SS	oyeye-SS + H2	7.950209688337288	4.637082073269084
ooeye-R	oyeye-RR + H2	10.670764116192334	5.165536501144791
ooeye-R	oyeye-SR + H2	12.41544131996115	6.1074137049314565
ooeye-S	oyeye-RS + H2	9.800619877500118	5.146692262472705
ooeye-S	oyeye-SS + H2	12.05547430624961	6.967146691193146
oeeyo-R	oeeyy + H2	10.552615606837534	7.389187991795353
oeeyo-S	oeeyy + H2	9.995590198502493	6.259262583432393
oeoee	oeoee-4D + H2O	15.55375332488897	15.642241680001314
oooee	oooee-4D + H2O	15.5055097969463	16.568998152074876
oyoee-R	oyoee-4D-R + H2O	15.312159429166293	15.390847784245958
oyoee-S	oyoee-4D-S + H2O	15.751694208870605	16.33958256397979
oxoee-R	oxoee-4D-R + H2O	16.33624268504704	15.101631040145639
oxoee-S	oxoee-4D-S + H2O	18.105439479527597	18.22852783461555
ooeye-R	ooeye-5A-RR	3.257912113401718	1.200912113424469
ooeye-R	ooeye-5A-RS	4.170516946573323	1.7889169465720993
ooeye-S	ooeye-5A-SR	2.75246488938636	-0.37883511061795083
ooeye-S	ooeye-5A-SS	1.2241020916116165	-1.4944979083850474
oeoye-R	oeoye-5A-RR	-2.6857967015882718	-1.0387967015834594
oeoye-R	oeoye-5A-RS	-2.6310999704862352	-2.8721999704676255
oeoye-S	oeoye-5A-SR	-0.6609365986115571	-2.2820365986115334
oeoye-S	oeoye-5A-SS	-0.5007441890499551	-0.5921441890766616
oeeyo-R	oeeyo-5A-RR	0.4639335949533839	-0.5038664050402958
oeeyo-R	oeeyo-5A-RS	-1.8601998178491486	0.29860018219531076
oeeyo-S	oeeyo-5A-SR	0.7817052820928478	1.6550052820669545
oeeyo-S	oeeyo-5A-SS	2.303287900431502	2.0400879004710504
