## Supplementary material for "An *In-Silico* Investigation of Menthol Metabolism": S3 File: 8_relstab.csv

oeeee	oeeee	0.	0.
oeeee + 1/2O2	ooeee	-52.10755328557678	-45.29043947803063
oeeee + 1/2O2	oeoee	-56.0272484428456	-51.49083463531653
oeeee + 1/2O2	oeeoe-R	-51.91727112638136	-47.16025731887667
oeeee + 1/2O2	oeeoe-S	-50.38220695806237	-45.728993150555844
oeeee + C6H10O7	H2O + Oeeee	3.009857565955407	-2.906426463789518
oeeee + 2H3O+ + SO4-2	3H2O + seeee	-24.024548185475286	-428.92320027523385
oeeee + O2	oooee	-107.85358799685852	-97.58566038193395
oeeee + O2	ooeoe-R	-102.65285733715679	-91.15352972217775
oeeee + O2	ooeoe-S	-101.38650241050671	-90.30577479551714
oeeee + O2	oeooe-R	-104.85866647325007	-98.02453885830339
oeeee + O2	oeooe-S	-104.9589128065384	-94.75318519159266
oeeee + O2	oeeoo	-102.37372189927272	-92.02669428433917
oeeee + 1/2O2	oeoee-4D + H2O	-40.473495117956624	-35.84859295531522
oeeee + 1/2O2	oyeee-R + H2	-41.98916683434339	-40.28548064187189
oeeee + 1/2O2	oyeee-S + H2	-40.7304441070728	-39.50335791458617
oeeee + 1/2O2	oeeye-R + H2	-43.385483541255	-41.72179734875819
oeeee + 1/2O2	oeeye-S + H2	-43.18939019855551	-41.59400400606952
oeeee + C6H10O7 + 1/2O2	H2O + Ooeee	-48.67477832739347	-45.419048549653844
oeeee + C6H10O7 + 1/2O2	H2O + oOeee	-49.86150312157384	-46.976773343868786
oeeee + C6H10O7 + 1/2O2	H2O + Oeoee	-54.81382254876027	-55.218692770959905
oeeee + C6H10O7 + 1/2O2	H2O + oeOee	-47.737007717909435	-49.93877794019007
oeeee + C6H10O7 + 1/2O2	H2O + Oeeoe-R	-46.978092277644826	-48.714962499807804
oeeee + C6H10O7 + 1/2O2	H2O + Oeeoe-S	-42.861848063870646	-47.33401828608161
oeeee + C6H10O7 + 1/2O2	H2O + oeeOe-R	-46.207710473313284	-47.42988069556526
oeeee + C6H10O7 + 1/2O2	H2O + oeeOe-S	-48.08545684098176	-50.67802706326981
oeeee + 2H3O+ + SO4-2 + 1/2O2	3H2O + soeee	-75.11104069366618	-473.0360789757877
oeeee + 2H3O+ + SO4-2 + 1/2O2	3H2O + seeoe-R	-71.80571091646874	-470.6483491986189
oeeee + 2H3O+ + SO4-2 + 1/2O2	3H2O + seeoe-S	-73.7562628668846	-473.4417011491343
oeeee + O2	H2 + oxeee-R	-115.80247245634499	-107.00717245645731
oeeee + O2	H2 + oxeee-S	-114.36613035870776	-106.2571303588287
oeeee + O2	H2 + oeexe-R	-117.7203917583057	-112.11269175841934
oeeee + O2	H2 + oeexe-S	-115.98865841626886	-110.85995841632734
oeeee + O2	H2 + oyoee-R	-97.78489285402253	-91.334392854108
oeeee + O2	H2 + oyoee-S	-97.11030905966271	-91.33710905978211
oeeee + O2	H2 + oyeoe-RR	-91.49872190127574	-85.7753219014025
oeeee + O2	H2 + oyeoe-RS	-92.27829236570847	-85.90429236579281
oeeee + O2	H2 + oyeoe-SR	-90.13940133425838	-84.36320133433865
oeeee + O2	H2 + oyeoe-SS	-90.86326391460958	-84.30266391468606
oeeee + O2	H2 + ooeye-R	-94.96374841044513	-86.64484841056351
oeeee + O2	H2 + ooeye-S	-94.9685285325219	-86.63272853261013
oeeee + O2	H2 + oeoye-R	-92.67510087746064	-90.51720087757059
oeeee + O2	H2 + oeoye-S	-94.42906749712711	-89.95256749720133
oeeee + O2	H2 + oeeyo-R	-92.42764554179126	-88.3910455419187
oeeee + O2	H2 + oeeyo-S	-91.87062013345623	-87.26112013355575
oeeee + O2	H2O + oooee-4D	-92.34807819991222	-81.01666222985908
oeeee + C6H10O7 + O2	H2O + Ooeoe-R	-94.76592559437555	-86.4719820092214
oeeee + C6H10O7 + O2	H2O + Ooeoe-S	-90.67782168558828	-82.24557810034277
oeeee + C6H10O7 + O2	H2O + oOeoe-R	-101.86372209151668	-94.2593785062715
oeeee + C6H10O7 + O2	H2O + oOeoe-S	-98.69098445371468	-91.18504086846858
oeeee + C6H10O7 + O2	H2O + ooeOe-R	-100.59811203934247	-91.1796684541249
oeeee + C6H10O7 + O2	H2O + ooeOe-S	-99.61761261272952	-91.84926902758096
oeeee + C6H10O7 + 1/2O2	H2O + H2 + Oyeee-R	-38.99155454211113	-40.57145237924775
oeeee + C6H10O7 + 1/2O2	H2O + H2 + Oyeee-S	-38.78735456822185	-40.66215240549451
oeeee + C6H10O7 + 1/2O2	H2O + H2 + Oeeye-R	-42.16057606672964	-49.40137390397077
oeeee + C6H10O7 + 1/2O2	H2O + H2 + Oeeye-S	-41.673396437382316	-48.75039427462757
oeeee + 2H3O+ + SO4-2 + O2	3H2O + soeoe-R	-120.12691873183684	-513.4615432065812
oeeee + 2H3O+ + SO4-2 + O2	3H2O + soeoe-S	-120.58785005972231	-513.9547745345074
oeeee + 3/2O2	H2 + oxoee-R	-171.73766649624372	-157.99555268882557
oeeee + 3/2O2	H2 + oxoee-S	-169.68180184394276	-156.74808803655603
oeeee + O2	2H2 + oyeye-RR	-84.29298429432413	-81.47931190934737
oeeee + O2	2H2 + oyeye-RS	-85.16790865509313	-81.48603627006608
oeeee + O2	2H2 + oyeye-SR	-82.54830709055531	-80.53743470556071
oeeee + O2	2H2 + oyeye-SS	-82.91305422634363	-79.66558184134564
oeeee + O2	2H2 + oeeyy	-81.87502993502507	-81.00185755005201
oeeee + O2	H2 + H2O + oyoee-4D-R	-82.47273342492758	-75.94354506986205
oeeee + O2	H2 + H2O + oyoee-4D-S	-81.35861485086345	-74.99752649580232
oeeee + O2	H2 + ooeye-5A-RR	-91.7058362970434	-85.44393629713903
oeeee + O2	H2 + ooeye-5A-RS	-90.7932314638718	-84.85593146399141
oeeee + O2	H2 + ooeye-5A-SR	-92.21606364313554	-87.01156364322809
oeeee + O2	H2 + ooeye-5A-SS	-93.74442644091029	-88.12722644099517
oeeee + O2	H2 + oeoye-5A-RR	-95.36089757904891	-91.55599757915405
oeeee + O2	H2 + oeoye-5A-RS	-95.30620084794687	-93.38940084803822
oeeee + O2	H2 + oeoye-5A-SR	-95.09000409573866	-92.23460409581286
oeeee + O2	H2 + oeoye-5A-SS	-94.92981168617706	-90.54471168627798
oeeee + O2	H2 + oeeyo-5A-RR	-91.96371194683788	-88.894911946959
oeeee + O2	H2 + oeeyo-5A-RS	-94.28784535964041	-88.0924453597234
oeeee + O2	H2 + oeeyo-5A-SR	-91.08891485136337	-85.60611485148878
oeeee + O2	H2 + oeeyo-5A-SS	-89.56733223302473	-85.2210322330847
oeeee + C6H10O7 + O2	H2O + H2 + Oxeee-R	-108.43800788760177	-103.07779191730039
oeeee + C6H10O7 + O2	H2O + H2 + Oxeee-S	-111.23262920787242	-107.99301323759293
oeeee + C6H10O7 + O2	H2O + H2 + Oeexe-R	-111.96685161360055	-109.61783564342566
oeeee + C6H10O7 + O2	H2O + H2 + Oeexe-S	-111.05271833475551	-108.76700236455001
oeeee + C6H10O7 + O2	H2O + H2 + oXeee-R	-100.76021636801092	-96.6744003977778
oeeee + C6H10O7 + O2	H2O + H2 + oXeee-S	-99.24569360867844	-96.01027763845373
oeeee + C6H10O7 + O2	H2O + H2 + oeeXe-R	-108.40813035056739	-106.94881438034268
oeeee + C6H10O7 + O2	H2O + H2 + oeeXe-S	-106.02549331623356	-106.22907734600699
oeeee + 3/2O2	H2O + H2 + oxoee-4D-R	-155.40142381126802	-142.89392164867994
oeeee + 3/2O2	H2O + H2 + oxoee-4D-S	-151.57636236448653	-138.51956020194046
oeeee + C6H10O7 + O2	H2O + H2 + oOeye-5A-RR	-90.25493168696967	-87.90121571668593
oeeee + C6H10O7 + O2	H2O + H2 + oOeye-5A-RS	-89.4634173408667	-87.00710137067178
oeeee + C6H10O7 + O2	H2O + H2 + oOeye-5A-SR	-90.89177093878972	-88.60745496850737
oeeee + C6H10O7 + O2	H2O + H2 + oOeye-5A-SS	-91.11424212797277	-88.38182615779185
oeeee + C6H10O7 + O2	H2O + H2 + ooeYe-5A-RR	-83.02040071486434	-79.49328474459287
oeeee + C6H10O7 + O2	H2O + H2 + ooeYe-5A-RS	-84.17018535865478	-84.32736938848895
oeeee + C6H10O7 + O2	H2O + H2 + ooeYe-5A-SR	-91.40569200964015	-89.24127603939947
oeeee + C6H10O7 + O2	H2O + H2 + ooeYe-5A-SS	-85.92706839913431	-84.35975242892799
oeeee + C6H10O7 + O2	H2O + 2H2 + Oyeye-RR	-76.08228384489233	-78.2218954897294
oeeee + C6H10O7 + O2	H2O + 2H2 + Oyeye-RS	-82.91426580113281	-83.49827744599179
oeeee + C6H10O7 + O2	H2O + 2H2 + Oyeye-SR	-79.56518542729897	-80.44329707223599
oeeee + C6H10O7 + O2	H2O + 2H2 + Oyeye-SS	-78.58609904733198	-83.92661069215359
oeeee + C6H10O7 + O2	H2O + 2H2 + Oeeyy	-74.13277831096099	-77.00008995577585
