## Supplementary material for "An *In-Silico* Investigation of Menthol Metabolism": S3 File: calculations.xlsx

### Sheet: Compounds and reactions
Calculation procedure	Name	Quantity	Unit		Ref
1. Optimized in gas phase at B3LYP/6-311++G(d,p)	Hartree	627.509	kcal mol^-1/AU		2014 CODATA
2. Frequency calculation in gas phase at B3LYP/6-311++G(d,p)	Temp	298.15	K		Room Temp
3. Single point energy calculation in water (SMD) at B3LYP/6-311++G(d,p)	Faraday constant	96485.3	C/mol		2014 CODATA
	calorie	4.184	J/cal		ISO 31-4:1992
Q-CHEM Developer Version 5.1	R	8.31446	J mol^-1 K^-1		2014 CODATA
Program default output: STANDARD THERMODYNAMIC QUANTITIES AT 298.15 K AND 1.00 ATM	R	0.0820573	L atm mol^-1 K^-1		2014 CODATA
	[H2O]	55.3446	M		Handbook of Chemistry and Physics, CRC press, 64th Ed
	DG o->*	0.0030188	AU		Limpanuparb2017 Section 2.4
	DG H2O	0.00378956	AU		Limpanuparb2017 Section 2.4
The energies were adjusted to solution standard state conditions * – 1M, 298.15 K – with the exception of water where 55.34 M was used.
			E+G/$C$1+C$9	F+I/$C$1-$C$2*J/1000/$C$1	Q-CHEM output at line:
					Final energy is	(9) = (6) - (0)	Zero point vibrational energy:	Total Enthalpy:	Total Entropy:
Formula/Filename	Number in the paper	Other name	G*soln	Ggas	Eelec	DGsolv	ZPE	Hcorr	S	# Imag	Ref				Conclusion	IUPAC name (auto-generated by ChemDraw®)
			AU	AU	AU	kcal/mol	kcal/mol	kcal/mol	cal/mol/K		17	18	19	This paper
C6H10O7			-761.357	-761.313	-761.452	-29.6282	111.609	120.4	112.17	0						(2S,3S,4S,5R,6R)-3,4,5,6-tetrahydroxytetrahydro-2H-pyran-2-carboxylic acid
H2			-1.17538	-1.18099	-1.17957	1.6252	6.323	8.396	31.137	0						diatomic hydrogen
H2O			-76.4618	-76.4549	-76.4585	-8.619	13.355	15.727	45.087	0						dihydrogen oxide
H3O+			-76.8667	-76.7161	-76.7312	-96.4139	21.512	23.941	48.438	0						hydronium ion
O2			-150.324	-150.324	-150.309	-2.0181	2.315	4.391	46.797	0						diatomic oxygen
O4S-2			-699.504	-699.129	-699.116	-237.389	9.041	12.254	68.848	0						sulfate ion
Oeeee	63		-1153.13	-1153.1	-1153.49	-20.7859	276.491	291.688	159.161	0	X	X	F		Blue	(2S,3S,4S,5R,6R)-3,4,5-trihydroxy-6-(((1S,2S,5R)-2-isopropyl-5-methylcyclohexyl)oxy)tetrahydro-2H-pyran-2-carboxylic acid
oeeOe-R	70		-1228.37	-1228.33	-1228.73	-25.5419	279.963	295.57	162.712	0	X	I	F		Blue	(2S,3S,4S,5R,6R)-3,4,5-trihydroxy-6-((R)-2-((1S,2R,4R)-2-hydroxy-4-methylcyclohexyl)propoxy)tetrahydro-2H-pyran-2-carboxylic acid
Oeeoe-R	68		-1228.37	-1228.33	-1228.73	-25.0272	280.421	296.549	168.918	0	X	I	F		Blue	(2S,3S,4S,5R,6R)-3,4,5-trihydroxy-6-(((1S,2S,5R)-2-((R)-1-hydroxypropan-2-yl)-5-methylcyclohexyl)oxy)tetrahydro-2H-pyran-2-carboxylic acid
oeeOe-S	71		-1228.37	-1228.34	-1228.73	-24.1715	279.781	296.104	173.603	0	X	I	F		Blue	(2S,3S,4S,5R,6R)-3,4,5-trihydroxy-6-((S)-2-((1S,2R,4R)-2-hydroxy-4-methylcyclohexyl)propoxy)tetrahydro-2H-pyran-2-carboxylic acid
Oeeoe-S	69		-1228.36	-1228.33	-1228.73	-22.2919	280.438	296.278	165.232	0	X	I	F		Blue	(2S,3S,4S,5R,6R)-3,4,5-trihydroxy-6-(((1S,2S,5R)-2-((S)-1-hydroxypropan-2-yl)-5-methylcyclohexyl)oxy)tetrahydro-2H-pyran-2-carboxylic acid
oeeXe-R	88		-1302.46	-1302.41	-1302.78	-31.8048	267.38	284.507	180.296	0	X	X	F		Blue	(2S,3S,4S,5R,6R)-3,4,5-trihydroxy-6-(((S)-3-((1S,2R,4R)-2-hydroxy-4-methylcyclohexyl)butanoyl)oxy)tetrahydro-2H-pyran-2-carboxylic acid
Oeexe-R	84		-1302.46	-1302.41	-1302.78	-32.6945	268.098	284.3	168.397	0	X	X	F		Blue	(2S,3S,4S,5R,6R)-6-(((1R,2S,5R)-2-((S)-1-carboxypropan-2-yl)-5-methylcyclohexyl)oxy)-3,4,5-trihydroxytetrahydro-2H-pyran-2-carboxylic acid
oeeXe-S	89		-1302.45	-1302.41	-1302.78	-30.1419	268.139	284.981	176.575	0	X	X	F		Blue	(2S,3S,4S,5R,6R)-3,4,5-trihydroxy-6-(((R)-3-((1S,2R,4R)-2-hydroxy-4-methylcyclohexyl)butanoyl)oxy)tetrahydro-2H-pyran-2-carboxylic acid
Oeexe-S	85		-1302.46	-1302.41	-1302.78	-32.6312	268.466	284.56	167.948	0	X	X	F		Blue	(2S,3S,4S,5R,6R)-6-(((1R,2S,5R)-2-(2-carboxyethyl)-5-methylcyclohexyl)oxy)-3,4,5-trihydroxytetrahydro-2H-pyran-2-carboxylic acid
Oeeye-R	80		-1227.19	-1227.15	-1227.52	-23.0428	264.735	280.789	170.882	0	X	X	F		Blue	(2S,3S,4S,5R,6R)-3,4,5-trihydroxy-6-(((1R,2S,5R)-5-methyl-2-((R)-1-oxopropan-2-yl)cyclohexyl)oxy)tetrahydro-2H-pyran-2-carboxylic acid
Oeeye-S	81		-1227.19	-1227.15	-1227.52	-23.2066	264.492	280.621	171.421	0	X	X	F		Blue	(2S,3S,4S,5R,6R)-3,4,5-trihydroxy-6-(((1R,2S,5R)-5-methyl-2-((S)-1-oxopropan-2-yl)cyclohexyl)oxy)tetrahydro-2H-pyran-2-carboxylic acid
Oeeyy	102		-1301.23	-1301.18	-1301.53	-30.9977	252.609	269.201	173.684	0	X	X	F		Blue	(2S,3S,4S,5R,6R)-6-(((1R,2S,5R)-2-(1,3-dioxopropan-2-yl)-5-methylcyclohexyl)oxy)-3,4,5-trihydroxytetrahydro-2H-pyran-2-carboxylic acid
oeOee	67		-1228.37	-1228.34	-1228.73	-24.5623	279.351	294.916	159.941	0	X	I	F		Blue	(2S,3S,4S,5R,6R)-3,4,5-trihydroxy-6-((2-((1R,2R,4R)-2-hydroxy-4-methylcyclohexyl)propan-2-yl)oxy)tetrahydro-2H-pyran-2-carboxylic acid
Oeoee	66		-1228.38	-1228.34	-1228.73	-26.3592	279.077	295.427	170.129	0	X	I	F		Blue	(2S,3S,4S,5R,6R)-3,4,5-trihydroxy-6-(((1S,2R,5R)-2-(2-hydroxypropan-2-yl)-5-methylcyclohexyl)oxy)tetrahydro-2H-pyran-2-carboxylic acid
oOeee	65		-1228.38	-1228.33	-1228.72	-29.6488	279.558	296.211	174.142	0	X	X	F		Blue	(2S,3S,4S,5R,6R)-3,4,5-trihydroxy-6-(((1R,3R,4S)-3-hydroxy-4-isopropylcyclohexyl)methoxy)tetrahydro-2H-pyran-2-carboxylic acid
Ooeee	64		-1228.37	-1228.33	-1228.72	-30.0198	279.443	296.133	175.146	0	X	X	F		Blue	(2S,3S,4S,5R,6R)-3,4,5-trihydroxy-6-(((1S,2S,5R)-5-(hydroxymethyl)-2-isopropylcyclohexyl)oxy)tetrahydro-2H-pyran-2-carboxylic acid
ooeOe-R	76		-1303.62	-1303.56	-1303.96	-36.2444	283.25	300.269	178.037	0	X	X	X	I	Black	(2S,3S,4S,5R,6S)-3,4,5-trihydroxy-6-((R)-2-((1S,2R,4R)-2-hydroxy-4-(hydroxymethyl)cyclohexyl)propoxy)tetrahydro-2H-pyran-2-carboxylic acid
oOeoe-R	74		-1303.62	-1303.57	-1303.96	-34.4303	283.096	300.131	179.563	0	X	X	X	I	Black	(2S,3S,4S,5R,6R)-3,4,5-trihydroxy-6-(((1R,3R,4S)-3-hydroxy-4-((R)-1-hydroxypropan-2-yl)cyclohexyl)methoxy)tetrahydro-2H-pyran-2-carboxylic acid
Ooeoe-R	72		-1303.61	-1303.56	-1303.95	-35.1199	282.571	299.992	180.444	0	X	X	X	I	Black	(2S,3S,4S,5R,6R)-3,4,5-trihydroxy-6-(((1S,2S,5R)-5-(hydroxymethyl)-2-((R)-1-hydroxypropan-2-yl)cyclohexyl)oxy)tetrahydro-2H-pyran-2-carboxylic acid
ooeOe-S	77		-1303.62	-1303.56	-1303.96	-34.5943	282.9	299.993	177.503	0	X	X	X	I	Black	(2S,3S,4S,5R,6R)-3,4,5-trihydroxy-6-((S)-2-((1S,2R,4R)-2-hydroxy-4-(hydroxymethyl)cyclohexyl)propoxy)tetrahydro-2H-pyran-2-carboxylic acid
oOeoe-S	75		-1303.62	-1303.56	-1303.96	-34.3319	283.731	300.633	176.241	0	X	X	X	I	Black	(2S,3S,4S,5R,6R)-3,4,5-trihydroxy-6-(((1R,3R,4S)-3-hydroxy-4-((S)-1-hydroxypropan-2-yl)cyclohexyl)methoxy)tetrahydro-2H-pyran-2-carboxylic acid
Ooeoe-S	73		-1303.6	-1303.55	-1303.94	-35.2582	283.407	300.434	175.881	0	X	X	X	I	Black	(2S,3S,4S,5R,6R)-3,4,5-trihydroxy-6-(((1S,2S,5R)-5-(hydroxymethyl)-2-((S)-1-hydroxypropan-2-yl)cyclohexyl)oxy)tetrahydro-2H-pyran-2-carboxylic acid
ooeYe-5A-RR	94		-1302.41	-1302.36	-1302.74	-33.8726	269.137	285.532	174.056	0	X	X	F		Blue	(2S,3S,4S,5R,6R)-3,4,5-trihydroxy-6-(((2R,3R,3aS,6R,7aR)-6-(hydroxymethyl)-3-methyloctahydrobenzofuran-2-yl)oxy)tetrahydro-2H-pyran-2-carboxylic acid
oOeye-5A-RR	90		-1302.43	-1302.38	-1302.75	-32.6992	269.412	285.596	173.274	0	X	X	F		Blue	(2S,3S,4S,5R,6R)-3,4,5-trihydroxy-6-(((2R,3R,3aS,6R,7aR)-2-hydroxy-3-methyloctahydrobenzofuran-6-yl)methoxy)tetrahydro-2H-pyran-2-carboxylic acid
ooeYe-5A-RS	95		-1302.42	-1302.37	-1302.75	-30.1883	269.955	285.889	165.851	0	X	X	F		Blue	(2S,3S,4S,5R,6R)-3,4,5-trihydroxy-6-(((2S,3R,3aS,6R,7aR)-6-(hydroxymethyl)-3-methyloctahydrobenzofuran-2-yl)oxy)tetrahydro-2H-pyran-2-carboxylic acid
oOeye-5A-RS	91		-1302.42	-1302.38	-1302.75	-32.8018	269.512	285.665	173.385	0	X	X	F		Blue	(2S,3S,4S,5R,6R)-3,4,5-trihydroxy-6-(((2S,3R,3aS,6R,7aR)-2-hydroxy-3-methyloctahydrobenzofuran-6-yl)methoxy)tetrahydro-2H-pyran-2-carboxylic acid
ooeYe-5A-SR	96		-1302.43	-1302.38	-1302.75	-32.5099	269.232	285.584	174.651	0	X	X	F		Blue	(2S,3S,4S,5R,6R)-3,4,5-trihydroxy-6-(((2R,3S,3aS,6R,7aR)-6-(hydroxymethyl)-3-methyloctahydrobenzofuran-2-yl)oxy)tetrahydro-2H-pyran-2-carboxylic acid
oOeye-5A-SR	92		-1302.43	-1302.38	-1302.75	-32.6298	269.418	285.595	171.875	0	X	X	F		Blue	(2S,3S,4S,5R,6R)-3,4,5-trihydroxy-6-(((2R,3S,3aS,6R,7aR)-2-hydroxy-3-methyloctahydrobenzofuran-6-yl)methoxy)tetrahydro-2H-pyran-2-carboxylic acid
ooeYe-5A-SS	97		-1302.42	-1302.37	-1302.74	-31.9128	269.177	285.534	171.939	0	X	X	F		Blue	(2S,3S,4S,5R,6R)-3,4,5-trihydroxy-6-(((2S,3S,3aS,6R,7aR)-6-(hydroxymethyl)-3-methyloctahydrobenzofuran-2-yl)oxy)tetrahydro-2H-pyran-2-carboxylic acid
oOeye-5A-SS	93		-1302.43	-1302.38	-1302.75	-33.0779	269.349	284.959	165.426	0	X	X	F		Blue	(2S,3S,4S,5R,6R)-3,4,5-trihydroxy-6-(((2S,3S,3aS,6R,7aR)-2-hydroxy-3-methyloctahydrobenzofuran-6-yl)methoxy)tetrahydro-2H-pyran-2-carboxylic acid
oXeee-R	86		-1302.44	-1302.39	-1302.76	-34.4313	268.159	285.029	175.25	0	X	X	F		Blue	(2S,3S,4S,5R,6R)-3,4,5-trihydroxy-6-(((1R,3R,4S)-3-hydroxy-4-isopropylcyclohexane-1-carbonyl)oxy)tetrahydro-2H-pyran-2-carboxylic acid
Oxeee-R	82		-1302.46	-1302.4	-1302.77	-35.7057	268.065	284.911	175.562	0	X	X	F		Blue	(2S,3S,4S,5R,6S)-6-(((1R,2S,5R)-5-carboxy-2-isopropylcyclohexyl)oxy)-3,4,5-trihydroxytetrahydro-2H-pyran-2-carboxylic acid
oXeee-S	87		-1302.44	-1302.39	-1302.76	-33.5809	267.63	284.623	177.369	0	X	X	F		Blue	(2S,3S,4S,5R,6R)-3,4,5-trihydroxy-6-(((1S,3R,4S)-3-hydroxy-4-isopropylcyclohexane-1-carbonyl)oxy)tetrahydro-2H-pyran-2-carboxylic acid
Oxeee-S	83		-1302.46	-1302.41	-1302.78	-33.5851	267.78	284.749	180.967	0	X	X	F		Blue	(2S,3S,4S,5R,6R)-6-(((1R,2S,5S)-5-carboxy-2-isopropylcyclohexyl)oxy)-3,4,5-trihydroxytetrahydro-2H-pyran-2-carboxylic acid
Oyeee-R	78		-1227.18	-1227.14	-1227.5	-28.7037	264.376	280.739	173.943	0	X	X	F		Blue	(2S,3S,4S,5R,6R)-6-(((1R,2S,5R)-5-formyl-2-isopropylcyclohexyl)oxy)-3,4,5-trihydroxytetrahydro-2H-pyran-2-carboxylic acid
Oyeee-S	79		-1227.18	-1227.14	-1227.5	-28.4088	263.957	280.396	174.655	0	X	X	F		Blue	(2S,3S,4S,5R,6R)-6-(((1R,2S,5S)-5-formyl-2-isopropylcyclohexyl)oxy)-3,4,5-trihydroxytetrahydro-2H-pyran-2-carboxylic acid
Oyeye-RR	98		-1301.23	-1301.18	-1301.52	-31.7254	252.136	269.046	179.753	0	X	X	F		Blue	(2S,3S,4S,5R,6R)-6-(((1R,2S,5R)-5-formyl-2-(1-oxopropan-2-yl)cyclohexyl)oxy)-3,4,5-trihydroxytetrahydro-2H-pyran-2-carboxylic acid
Oyeye-RS	99		-1301.24	-1301.19	-1301.54	-33.281	252.589	269.034	172.901	0	X	X	F		Blue	(2S,3S,4S,5R,6R)-6-(((1R,2S,5R)-5-formyl-2-((S)-1-oxopropan-2-yl)cyclohexyl)oxy)-3,4,5-trihydroxytetrahydro-2H-pyran-2-carboxylic acid
Oyeye-SR	100		-1301.23	-1301.18	-1301.53	-32.9869	252.523	269.28	176.913	0	X	X	F		Blue	(2S,3S,4S,5R,6R)-6-(((1R,2S,5S)-5-formyl-2-(1-oxopropan-2-yl)cyclohexyl)oxy)-3,4,5-trihydroxytetrahydro-2H-pyran-2-carboxylic acid
Oyeye-SS	101		-1301.23	-1301.19	-1301.54	-28.5245	252.682	269.201	173.769	0	X	X	F		Blue	(2S,3S,4S,5R,6R)-6-(((1R,2S,5S)-5-formyl-2-((S)-1-oxopropan-2-yl)cyclohexyl)oxy)-3,4,5-trihydroxytetrahydro-2H-pyran-2-carboxylic acid
oeeee	1		-468.238	-468.236	-468.484	-3.315	179.297	187.845	107.813	0	F	F	F		Red	(1R,2S,5R)-2-isopropyl-5-methylcyclohexan-1-ol
oeeoe-R	4		-543.483	-543.473	-543.726	-8.1339	183.059	191.986	111.538	0	F	F	I		Green	(1R,2S,5R)-2-((R)-1-hydroxypropan-2-yl)-5-methylcyclohexan-1-ol
oeeoe-S	5		-543.481	-543.471	-543.724	-8.0301	183.13	192.047	112.205	0	F	F	I		Green	(1R,2S,5R)-2-((S)-1-hydroxypropan-2-yl)-5-methylcyclohexan-1-ol
oeeoo	11		-618.726	-618.707	-618.963	-13.7858	186.472	196.053	117.042	0	X	X	X	I	Black	2-((1S,2R,4R)-2-hydroxy-4-methylcyclohexyl)propane-1,3-diol
oeexe-R	18		-617.575	-617.558	-617.791	-12.566	171.471	180.749	115.303	0	X	F	F		Red	(S)-3-((1S,2R,4R)-2-hydroxy-4-methylcyclohexyl)butanoic acid
oeexe-S	19		-617.572	-617.556	-617.79	-12.087	171.604	180.752	113.976	0	X	F	F		Red	(R)-3-((1S,2R,4R)-2-hydroxy-4-methylcyclohexyl)butanoic acid
oeeye-R	14		-542.294	-542.283	-542.512	-8.5601	167.68	176.448	110.358	0	X	X	I		Gray	(R)-2-((1S,2R,4R)-2-hydroxy-4-methylcyclohexyl)propanal
oeeye-S	15		-542.294	-542.283	-542.511	-8.4918	167.546	176.396	111.71	0	X	X	I		Gray	(S)-2-((1S,2R,4R)-2-hydroxy-4-methylcyclohexyl)propanal
oeeyo-5A-RR	40		-617.534	-617.521	-617.758	-10.0271	173.037	181.553	108.853	0	X	X	F		Blue	(2R,3R,3aS,6R,7aR)-3-(hydroxymethyl)-6-methyloctahydrobenzofuran-2-ol
oeeyo-5A-RS	41		-617.537	-617.519	-617.756	-13.1537	172.658	181.409	111.282	0	X	X	F		Blue	(2S,3R,3aS,6R,7aR)-3-(hydroxymethyl)-6-methyloctahydrobenzofuran-2-ol
oeeyo-5A-SR	42		-617.532	-617.515	-617.752	-12.4411	172.595	181.428	111.636	0	X	X	F		Blue	(2R,3S,3aS,6R,7aR)-3-(hydroxymethyl)-6-methyloctahydrobenzofuran-2-ol
oeeyo-5A-SS	43		-617.53	-617.515	-617.751	-11.3046	172.774	181.482	110.713	0	X	X	F		Blue	(2S,3S,3aS,6R,7aR)-3-(hydroxymethyl)-6-methyloctahydrobenzofuran-2-ol
oeeyo-R	30		-617.534	-617.52	-617.753	-10.9949	171.471	180.632	114.159	0	X	X	X	I	Black	(R)-3-hydroxy-2-((1S,2R,4R)-2-hydroxy-4-methylcyclohexyl)propanal
oeeyo-S	31		-617.533	-617.518	-617.752	-11.5678	171.502	180.673	114.461	0	X	X	X	I	Black	(S)-3-hydroxy-2-((1S,2R,4R)-2-hydroxy-4-methylcyclohexyl)propanal
oeeyy	50		-616.342	-616.327	-616.534	-11.351	155.51	164.784	116.328	0	X	X	F		Blue	2-((1S,2R,4R)-2-hydroxy-4-methylcyclohexyl)malonaldehyde
oeoee	3		-543.49	-543.48	-543.733	-7.9133	182.526	191.415	109.62	0	F	F	I		Green	(1R,2R,5R)-2-(2-hydroxypropan-2-yl)-5-methylcyclohexan-1-ol
oeoee-4D	51		-467.003	-467	-467.228	-3.6551	165.185	172.801	100.458	0	I	X	X		Gray	(1R,4R,6S)-4,8,8-trimethyl-7-oxabicyclo[4.2.0]octane
oeooe-R	9		-618.73	-618.716	-618.973	-10.2729	185.948	195.36	115.052	0	X	X	X	I	Black	(R)-2-((1R,2R,4R)-2-hydroxy-4-methylcyclohexyl)propane-1,2-diol
oeooe-S	10		-618.73	-618.711	-618.967	-13.6445	185.664	195.293	116.085	0	X	X	X	I	Black	(S)-2-((1R,2R,4R)-2-hydroxy-4-methylcyclohexyl)propane-1,2-diol
oeoye-5A-RR	36		-617.539	-617.525	-617.76	-10.7632	171.697	180.566	110.128	0	X	X	F		Blue	(2R,3R,3aR,6R,7aR)-3,6-dimethyloctahydrobenzofuran-2,3-diol
oeoye-5A-RS	37		-617.539	-617.528	-617.764	-8.8751	171.94	180.66	109.341	0	X	X	F		Blue	(2S,3R,3aR,6R,7aR)-3,6-dimethyloctahydrobenzofuran-2,3-diol
oeoye-5A-SR	38		-617.539	-617.526	-617.762	-9.8137	171.954	180.737	109.588	0	X	X	F		Blue	(2R,3S,3aR,6R,7aR)-3,6-dimethyloctahydrobenzofuran-2,3-diol
oeoye-5A-SS	39		-617.538	-617.523	-617.759	-11.3434	171.87	180.633	110.311	0	X	X	F		Blue	(2S,3S,3aR,6R,7aR)-3,6-dimethyloctahydrobenzofuran-2,3-diol
oeoye-R	28		-617.535	-617.523	-617.755	-9.1162	170.199	179.593	114.948	0	X	X	X	I	Black	(R)-2-hydroxy-2-((1R,2R,4R)-2-hydroxy-4-methylcyclohexyl)propanal
oeoye-S	29		-617.538	-617.522	-617.754	-11.4348	170.049	179.599	115.705	0	X	X	X	I	Black	(S)-2-hydroxy-2-((1R,2R,4R)-2-hydroxy-4-methylcyclohexyl)propanal
ooeee	2		-543.483	-543.47	-543.721	-10.194	182.522	191.806	114.292	0	X	F	I		Green	(1R,2S,5R)-5-(hydroxymethyl)-2-isopropylcyclohexan-1-ol
ooeoe-R	7		-618.726	-618.705	-618.963	-14.9381	186.762	196.265	116.264	0	X	X	F		Blue	(1R,2S,5R)-5-(hydroxymethyl)-2-((R)-1-hydroxypropan-2-yl)cyclohexan-1-ol
ooeoe-S	8		-618.724	-618.704	-618.96	-14.5195	186.449	196.046	117.568	0	X	X	F		Blue	(1R,2S,5R)-5-(hydroxymethyl)-2-((S)-1-hydroxypropan-2-yl)cyclohexan-1-ol
ooeye-5A-RR	32		-617.533	-617.515	-617.752	-13.2202	173.035	181.735	110.552	0	X	X	F		Blue	(2R,3R,3aS,6R,7aR)-6-(hydroxymethyl)-3-methyloctahydrobenzofuran-2-ol
ooeye-5A-RS	33		-617.532	-617.514	-617.751	-12.8956	172.854	181.545	111.146	0	X	X	F		Blue	(2S,3R,3aS,6R,7aR)-6-(hydroxymethyl)-3-methyloctahydrobenzofuran-2-ol
ooeye-5A-SR	34		-617.534	-617.518	-617.754	-12.1628	172.582	181.394	111.28	0	X	X	F		Blue	(2R,3S,3aS,6R,7aR)-6-(hydroxymethyl)-3-methyloctahydrobenzofuran-2-ol
ooeye-5A-SS	35		-617.536	-617.519	-617.756	-12.5755	172.719	181.448	111.038	0	X	X	F		Blue	(2S,3S,3aS,6R,7aR)-6-(hydroxymethyl)-3-methyloctahydrobenzofuran-2-ol
ooeye-R	26		-617.538	-617.517	-617.749	-15.2772	170.828	180.328	116.939	0	X	X	X	I	Black	(R)-2-((1S,2R,4R)-2-hydroxy-4-(hydroxymethyl)cyclohexyl)propanal
ooeye-S	27		-617.538	-617.517	-617.748	-15.2941	170.614	180.203	118.464	0	X	X	X	I	Black	(S)-2-((1S,2R,4R)-2-hydroxy-4-(hydroxymethyl)cyclohexyl)propanal
oooee	6		-618.734	-618.716	-618.971	-13.7067	185.533	195.224	116.514	0	X	F	X		Green	(1R,2R,5R)-5-(hydroxymethyl)-2-(2-hydroxypropan-2-yl)cyclohexan-1-ol
oooee-4D	52		-542.248	-542.234	-542.465	-10.4235	168.426	176.762	106.827	0	X	X	X	I	Black	((1R,4R,6S)-8,8-dimethyl-7-oxabicyclo[4.2.0]octan-4-yl)methanol
oxeee-R	16		-617.572	-617.55	-617.781	-15.7536	171.15	180.633	118.173	0	X	F	F		Red	(1R,3R,4S)-3-hydroxy-4-isopropylcyclohexane-1-carboxylic acid
oxeee-S	17		-617.569	-617.548	-617.78	-15.0673	171.173	180.563	118.486	0	X	F	F		Red	(1S,3R,4S)-3-hydroxy-4-isopropylcyclohexane-1-carboxylic acid
oxoee-4D-R	55		-616.335	-616.314	-616.525	-15.181	156.906	165.493	110.314	0	F	X	X		Green	(1R,4R,6R)-8,8-dimethyl-7-oxabicyclo[4.2.0]octane-4-carboxylic acid
oxoee-4D-S	56		-616.329	-616.307	-616.518	-15.7303	156.927	165.586	111.171	0	F	X	X		Green	(1R,4S,6R)-8,8-dimethyl-7-oxabicyclo[4.2.0]octane-4-carboxylic acid
oxoee-R	44		-692.823	-692.793	-693.029	-20.7623	174.214	184.084	120.4	0	F	F	X		Green	(1R,3R,4R)-3-hydroxy-4-(2-hydroxypropan-2-yl)cyclohexane-1-carboxylic acid
oxoee-S	45		-692.82	-692.791	-693.028	-19.9539	174.365	184.14	118.928	0	F	F	X		Green	(1S,3R,4R)-3-hydroxy-4-(2-hydroxypropan-2-yl)cyclohexane-1-carboxylic acid
oyeee-R	12		-542.292	-542.281	-542.509	-8.6001	167.391	176.294	111.937	0	X	X	I		Gray	(1R,3R,4S)-3-hydroxy-4-isopropylcyclohexane-1-carbaldehyde
oyeee-S	13		-542.29	-542.28	-542.508	-8.1235	167.748	176.507	111.148	0	X	X	I		Gray	(1S,3R,4S)-3-hydroxy-4-isopropylcyclohexane-1-carbaldehyde
oyeoe-RR	22		-617.533	-617.516	-617.748	-12.6817	171.087	180.493	116.314	0	X	X	X	I	Black	(1R,3R,4S)-3-hydroxy-4-(1-hydroxypropan-2-yl)cyclohexane-1-carbaldehyde
oyeoe-RS	23		-617.534	-617.516	-617.748	-13.3323	171.103	180.439	117.004	0	X	X	X	I	Black	(1R,3R,4S)-3-hydroxy-4-((S)-1-hydroxypropan-2-yl)cyclohexane-1-carbaldehyde
oyeoe-SR	24		-617.531	-617.513	-617.747	-12.7345	171.367	180.677	115.426	0	X	X	X	I	Black	(1S,3R,4S)-3-hydroxy-4-(1-hydroxypropan-2-yl)cyclohexane-1-carbaldehyde
oyeoe-SS	25		-617.532	-617.513	-617.746	-13.5189	171.297	180.515	114.939	0	X	X	X	I	Black	(1S,3R,4S)-3-hydroxy-4-((S)-1-hydroxypropan-2-yl)cyclohexane-1-carbaldehyde
oyeye-RR	46		-616.346	-616.328	-616.534	-13.2915	155.394	164.817	118.92	0	X	X	F		Blue	(1R,3R,4S)-3-hydroxy-4-(1-oxopropan-2-yl)cyclohexane-1-carbaldehyde
oyeye-RS	47		-616.347	-616.328	-616.536	-14.1597	155.738	164.92	115.971	0	X	X	F		Blue	(1R,3R,4S)-3-hydroxy-4-((S)-1-oxopropan-2-yl)cyclohexane-1-carbaldehyde
oyeye-SR	48		-616.343	-616.326	-616.534	-12.4887	155.816	164.983	115.983	0	X	X	F		Blue	(1S,3R,4S)-3-hydroxy-4-(1-oxopropan-2-yl)cyclohexane-1-carbaldehyde
oyeye-SS	49		-616.344	-616.325	-616.532	-13.7253	155.338	164.661	117.629	0	X	X	F		Blue	(1S,3R,4S)-3-hydroxy-4-((S)-1-oxopropan-2-yl)cyclohexane-1-carbaldehyde
oyoee-4D-R	53		-541.057	-541.045	-541.252	-9.1408	153.331	161.345	105.281	0	X	X	X	I	Black	(1R,4R,6S)-8,8-dimethyl-7-oxabicyclo[4.2.0]octane-4-carbaldehyde
oyoee-4D-S	54		-541.055	-541.044	-541.251	-8.9727	153.396	161.343	104.623	0	X	X	X	I	Black	(1R,4S,6S)-8,8-dimethyl-7-oxabicyclo[4.2.0]octane-4-carbaldehyde
oyoee-R	20		-617.543	-617.525	-617.757	-13.4088	170.703	179.948	114.048	0	X	X	X	I	Black	(1R,3R,4R)-3-hydroxy-4-(2-hydroxypropan-2-yl)cyclohexane-1-carbaldehyde
oyoee-S	21		-617.542	-617.525	-617.757	-12.7315	170.641	179.92	114.369	0	X	X	X	I	Black	(1S,3R,4R)-3-hydroxy-4-(2-hydroxypropan-2-yl)cyclohexane-1-carbaldehyde
seeee	57		-1092.13	-1092.12	-1092.37	-9.9098	188.872	199.911	130.164	0	X	X	F		Blue	(1R,2S,5R)-2-isopropyl-5-methylcyclohexyl hydrogen sulfate
seeoe-R	59		-1167.37	-1167.34	-1167.61	-16.0277	192.291	203.88	133.233	0	X	X	F		Blue	(1R,2S,5R)-2-((R)-1-hydroxypropan-2-yl)-5-methylcyclohexyl hydrogen sulfate
seeoe-S	60		-1167.37	-1167.35	-1167.61	-15.1849	191.819	203.633	137.303	0	X	X	F		Blue	(1R,2S,5R)-2-((S)-1-hydroxypropan-2-yl)-5-methylcyclohexyl hydrogen sulfate
soeee	58		-1167.37	-1167.35	-1167.61	-16.9453	191.965	203.797	137.455	0	X	X	F		Blue	(1R,2S,5R)-5-(hydroxymethyl)-2-isopropylcyclohexyl hydrogen sulfate
soeoe-R	61		-1242.61	-1242.57	-1242.84	-21.5976	195.57	207.832	139.507	0	X	X	F		Blue	(1R,2S,5R)-5-(hydroxymethyl)-2-((R)-1-hydroxypropan-2-yl)cyclohexyl hydrogen sulfate
soeoe-S	62		-1242.61	-1242.58	-1242.84	-21.5653	195.388	207.772	141.375	0	X	X	F		Blue	(1R,2S,5R)-5-(hydroxymethyl)-2-((S)-1-hydroxypropan-2-yl)cyclohexyl hydrogen sulfate
										X	93	84	30			*X= metabolite not found in the experiment
										F	8	12	64			*F= metabolite found and identified in the experiment
										I	1	6	8	24		*I = metabolite not found but proposed
										Red					5	*Red = metabolite found experimentally in both rats and human
										Green					9	*Green = metabolite found experimentally only in rats
										Blue					59	*Blue = metabolite found experimentally only in human
										Gray					5	*Gray = metabolite proposed by previous experiments
										Black					24	*Black = metabolite proposed by this paper
										Total	102	102	102	24	102
Hess's law
Reactions	DG*soln	DG°gas				DDGsolv+DDG o->*				STEP	RXN	POS
	kcal/mol	kcal/mol				kcal/mol
C6H10O7 -> H2O	429778	429755				23.3872
2H3O+ + SO4-2 -> 3H2O	391473	391062				411.493
1/2O2 -> 0O2	47165	47164.9				0.0618862
0H2 -> H2	-737.561	-741.08				3.51953
0HO2 -> H2O	-47980.5	-47976.2				-4.34669
oeeee + C6H10O7 -> H2O + Oeeee	3.00986	-2.90643				5.91628				1	g	3
ooeee + C6H10O7 -> H2O + Ooeee	3.43277	-0.128609				3.56138				2	g	3
ooeee + C6H10O7 -> H2O + oOeee	2.24605	-1.68633				3.93238				2	g	7
oeoee + C6H10O7 -> H2O + Oeoee	1.21343	-3.72786				4.94128				2	g	3
oeoee + C6H10O7 -> H2O + oeOee	8.29024	1.55206				6.73818				2	g	8
oeeoe-R + C6H10O7 -> H2O + Oeeoe-R	4.93918	-1.55471				6.49388				2	g	3
oeeoe-S + C6H10O7 -> H2O + Oeeoe-S	7.52036	-1.60503				9.12538				2	g	3
oeeoe-R + C6H10O7 -> H2O + oeeOe-R	5.70956	-0.269623				5.97918				2	g	9
oeeoe-S + C6H10O7 -> H2O + oeeOe-S	2.29675	-4.94903				7.24578				2	g	9
oyeee-R + C6H10O7 -> H2O + Oyeee-R	2.99761	-0.285972				3.28358				3	g	3
oyeee-S + C6H10O7 -> H2O + Oyeee-S	1.94309	-1.15879				3.10188				3	g	3
oeeye-R + C6H10O7 -> H2O + Oeeye-R	1.22491	-7.67958				8.90448				3	g	3
oeeye-S + C6H10O7 -> H2O + Oeeye-S	1.51599	-7.15639				8.67238				3	g	3
ooeoe-R + C6H10O7 -> H2O + Ooeoe-R	7.88693	4.68155				3.20538				3	g	3
ooeoe-S + C6H10O7 -> H2O + Ooeoe-S	10.7087	8.0602				2.64848				3	g	3
ooeoe-R + C6H10O7 -> H2O + oOeoe-R	0.789135	-3.10585				3.89498				3	g	7
ooeoe-S + C6H10O7 -> H2O + oOeoe-S	2.69552	-0.879266				3.57478				3	g	7
ooeoe-R + C6H10O7 -> H2O + ooeOe-R	2.05475	-0.0261387				2.08088				3	g	9
ooeoe-S + C6H10O7 -> H2O + ooeOe-S	1.76889	-1.54349				3.31238				3	g	9
oxeee-R + C6H10O7 -> H2O + Oxeee-R	7.36446	3.92938				3.43508				4	g	3
oxeee-S + C6H10O7 -> H2O + Oxeee-S	3.1335	-1.73588				4.86938				4	g	3
oeexe-R + C6H10O7 -> H2O + Oeexe-R	5.75354	2.49486				3.25868				4	g	3
oeexe-S + C6H10O7 -> H2O + Oeexe-S	4.93594	2.09296				2.84298				4	g	3
oxeee-R + C6H10O7 -> H2O + oXeee-R	15.0423	10.3328				4.70948				4	g	7
oxeee-S + C6H10O7 -> H2O + oXeee-S	15.1204	10.2469				4.87358				4	g	7
oeexe-R + C6H10O7 -> H2O + oeeXe-R	9.31226	5.16388				4.14838				4	g	9
oeexe-S + C6H10O7 -> H2O + oeeXe-S	9.96317	4.63088				5.33228				4	g	9
ooeye-5A-RR + C6H10O7 -> H2O + oOeye-5A-RR	1.4509	-2.45728				3.90818				5	g	7
ooeye-5A-RS + C6H10O7 -> H2O + oOeye-5A-RS	1.32981	-2.15117				3.48098				5	g	7
ooeye-5A-SR + C6H10O7 -> H2O + oOeye-5A-SR	1.32429	-1.59589				2.92018				5	g	7
ooeye-5A-SS + C6H10O7 -> H2O + oOeye-5A-SS	2.63018	-0.2546				2.88478				5	g	7
ooeye-5A-RS + C6H10O7 -> H2O + ooeYe-5A-RR	7.77283	5.36265				2.41018				5	g	9
ooeye-5A-RR + C6H10O7 -> H2O + ooeYe-5A-RS	7.53565	1.11657				6.41908				5	g	9
ooeye-5A-SS + C6H10O7 -> H2O + ooeYe-5A-SR	2.33873	-1.11405				3.45278				5	g	9
ooeye-5A-SR + C6H10O7 -> H2O + ooeYe-5A-SS	6.289	2.65181				3.63718				5	g	9
oyeye-RR + C6H10O7 -> H2O + Oyeye-RR	8.2107	3.25742				4.95328				5	g	3
oyeye-RS + C6H10O7 -> H2O + Oyeye-RS	2.25364	-2.01224				4.26588				5	g	3
oyeye-SR + C6H10O7 -> H2O + Oyeye-SR	2.98312	0.0941376				2.88898				5	g	3
oyeye-SS + C6H10O7 -> H2O + Oyeye-SS	4.32696	-4.26103				8.58798				5	g	3
oeeyy + C6H10O7 -> H2O + Oeeyy	7.74225	4.00177				3.74048				5	g	3
oeeee + 2H3O+ + SO4-2 -> 3H2O + seeee	-24.0245	-428.923				404.899				1	s	3
ooeee + 2H3O+ + SO4-2 -> 3H2O + soeee	-23.0035	-427.746				404.742				2	s	3
oeeoe-R + 2H3O+ + SO4-2 -> 3H2O + seeoe-R	-19.8884	-423.488				403.6				2	s	3
oeeoe-S + 2H3O+ + SO4-2 -> 3H2O + seeoe-S	-23.3741	-427.713				404.339				2	s	3
ooeoe-R + 2H3O+ + SO4-2 -> 3H2O + soeoe-R	-17.4741	-422.308				404.834				3	s	3
ooeoe-S + 2H3O+ + SO4-2 -> 3H2O + soeoe-S	-19.2013	-423.649				404.448				3	s	3
oeeee + 1/2O2 -> ooeee	-52.1076	-45.2904				-6.81711				1	o1	7
oeeee + 1/2O2 -> oeoee	-56.0272	-51.4908				-4.53641				1	o1	8
oeeee + 1/2O2 -> oeeoe-R	-51.9173	-47.1603				-4.75701				1	o1	9
oeeee + 1/2O2 -> oeeoe-S	-50.3822	-45.729				-4.65321				1	o1	9
Oeeee + 1/2O2 -> Ooeee	-51.6846	-42.5126				-9.17201				2	o1	7
Oeeee + 1/2O2 -> Oeoee	-57.8237	-52.3123				-5.51141				2	o1	8
Oeeee + 1/2O2 -> Oeeoe-R	-49.9879	-45.8085				-4.17941				2	o1	9
Oeeee + 1/2O2 -> Oeeoe-S	-45.8717	-44.4276				-1.44411				2	o1	9
ooeee + 1/2O2 -> oooee	-55.746	-52.2952				-3.45081				2	o1	8
oeoee + 1/2O2 -> oooee	-51.8263	-46.0948				-5.73151				2	o1	7
ooeee + 1/2O2 -> ooeoe-R	-50.5453	-45.8631				-4.68221				2	o1	9
ooeee + 1/2O2 -> ooeoe-S	-49.2789	-45.0153				-4.26361				2	o1	9
oeeoe-R + 1/2O2 -> ooeoe-R	-50.7356	-43.9933				-6.74231				2	o1	7
oeeoe-S + 1/2O2 -> ooeoe-S	-51.0043	-44.5768				-6.42751				2	o1	7
oeoee + 1/2O2 -> oeooe-R	-48.8314	-46.5337				-2.29771				2	o1	9
oeoee + 1/2O2 -> oeooe-S	-48.9317	-43.2624				-5.66931				2	o1	9
oeeoe-S + 1/2O2 -> oeooe-R	-54.4765	-52.2955				-2.18091				2	o1	8
oeeoe-R + 1/2O2 -> oeooe-S	-53.0416	-47.5929				-5.44871				2	o1	8
oeeoe-R + 1/2O2 -> oeeoo	-50.4565	-44.8664				-5.59001				2	o1	10
oeeoe-S + 1/2O2 -> oeeoo	-51.9915	-46.2977				-5.69381				2	o1	10
Ooeee + 1/2O2 -> Ooeoe-R	-46.0911	-41.0529				-5.03821				3	o1	9
Ooeee + 1/2O2 -> Ooeoe-S	-42.003	-36.8265				-5.17651				3	o1	9
Oeeoe-R + 1/2O2 -> Ooeoe-R	-47.7878	-37.757				-10.0308				3	o1	7
Oeeoe-S + 1/2O2 -> Ooeoe-S	-47.816	-34.9116				-12.9044				3	o1	7
oOeee + 1/2O2 -> oOeoe-R	-52.0022	-47.2826				-4.71961				3	o1	9
oOeee + 1/2O2 -> oOeoe-S	-48.8295	-44.2083				-4.62121				3	o1	9
oeeOe-R + 1/2O2 -> ooeOe-R	-54.3904	-43.7498				-10.6406				3	o1	7
oeeOe-S + 1/2O2 -> ooeOe-S	-51.5322	-41.1712				-10.3609				3	o1	7
oeoee-4D + 1/2O2 -> oooee-4D	-51.8746	-45.1681				-6.70651				3	o1	7
oyeee-R + 1/2O2 -> oyoee-R	-55.7957	-51.0489				-4.74681				3	o1	8
oyeee-S + 1/2O2 -> oyoee-S	-56.3799	-51.8338				-4.54611				3	o1	8
oyeee-R + 1/2O2 -> oyeoe-RR	-49.5096	-45.4898				-4.01971				3	o1	9
oyeee-R + 1/2O2 -> oyeoe-RS	-50.2891	-45.6188				-4.67031				3	o1	9
oyeee-S + 1/2O2 -> oyeoe-SR	-49.409	-44.8598				-4.54911				3	o1	9
oyeee-S + 1/2O2 -> oyeoe-SS	-50.1328	-44.7993				-5.33351				3	o1	9
oeeye-R + 1/2O2 -> ooeye-R	-51.5783	-44.9231				-6.65521				3	o1	7
oeeye-S + 1/2O2 -> ooeye-S	-51.7791	-45.0387				-6.74041				3	o1	7
oeeye-S + 1/2O2 -> oeoye-R	-49.4857	-48.9232				-0.562514				3	o1	8
oeeye-R + 1/2O2 -> oeoye-S	-51.0436	-48.2308				-2.81281				3	o1	8
oeeye-R + 1/2O2 -> oeeyo-R	-49.0422	-46.6692				-2.37291				3	o1	10
oeeye-S + 1/2O2 -> oeeyo-S	-48.6812	-45.6671				-3.01411				3	o1	10
oxeee-S + 1/2O2 -> oxoee-S	-55.3157	-50.491				-4.82471				4	o1	8
oxeee-R + 1/2O2 -> oxoee-R	-55.9352	-50.9884				-4.94681				4	o1	8
oyeee-R + 1/2O2 -> oxeee-R	-73.8133	-66.7217				-7.09161				3	o2	7
oyeee-S + 1/2O2 -> oxeee-S	-73.6357	-66.7538				-6.88191				3	o2	7
oeeye-R + 1/2O2 -> oeexe-R	-74.3349	-70.3909				-3.94401				3	o2	9
oeeye-S + 1/2O2 -> oeexe-S	-72.7993	-69.266				-3.53331				3	o2	9
Oyeee-R + 1/2O2 -> Oxeee-R	-69.4465	-62.5063				-6.94011				4	o2	7
Oyeee-S + 1/2O2 -> Oxeee-S	-72.4453	-67.3309				-5.11441				4	o2	7
Oeeye-R + 1/2O2 -> Oeexe-R	-69.8063	-60.2165				-9.58981				4	o2	9
Oeeye-S + 1/2O2 -> Oeexe-S	-69.3793	-60.0166				-9.36271				4	o2	9
oyoee-R + 1/2O2 -> oxoee-R	-73.9528	-66.6612				-7.29161				4	o2	7
oyoee-S + 1/2O2 -> oxoee-S	-72.5715	-65.411				-7.16051				4	o2	7
oyoee-4D-R + 1/2O2 -> oxoee-4D-R	-72.9287	-66.9504				-5.97831				5	o2	7
oyoee-4D-S + 1/2O2 -> oxoee-4D-S	-70.2177	-63.522				-6.69571				5	o2	7
ooeee -> oyeee-R + H2	10.1184	5.00496				5.11343				2	o3	7
ooeee -> oyeee-S + H2	11.3771	5.78708				5.59003				2	o3	7
oeeoe-R -> oeeye-R + H2	8.53179	5.43846				3.09333				2	o3	9
oeeoe-S -> oeeye-S + H2	7.19282	4.13499				3.05783				2	o3	9
Ooeee -> Oyeee-R + H2	9.68322	4.8476				4.83563				3	o3	7
Ooeee -> Oyeee-S + H2	9.88742	4.7569				5.13053				3	o3	7
Oeeoe-R -> Oeeye-R + H2	4.81752	-0.686411				5.50393				3	o3	9
Oeeoe-S -> Oeeye-S + H2	1.18845	-1.41638				2.60483				3	o3	9
oooee -> oyoee-R + H2	10.0687	6.25127				3.81743				3	o3	7
oooee -> oyoee-S + H2	10.7433	6.24855				4.49473				3	o3	7
ooeoe-R -> oyeoe-RR + H2	11.1541	5.37821				5.77593				3	o3	7
ooeoe-R -> oyeoe-RS + H2	10.3746	5.24924				5.12533				3	o3	7
ooeoe-S -> oyeoe-SR + H2	11.2471	5.94257				5.30453				3	o3	7
ooeoe-S -> oyeoe-SS + H2	10.5232	6.00311				4.52013				3	o3	7
ooeoe-R -> ooeye-R + H2	7.68911	4.50868				3.18043				3	o3	9
ooeoe-S -> ooeye-S + H2	6.41797	3.67305				2.74493				3	o3	9
oeooe-R -> oeoye-R + H2	12.1836	7.50734				4.67623				3	o3	9
oeooe-S -> oeoye-S + H2	10.5298	4.80062				5.72923				3	o3	9
oeeoo -> oeeyo-R + H2	9.94608	3.63565				6.31043				3	o3	9
oeeoo -> oeeyo-S + H2	10.5031	4.76557				5.73753				3	o3	9
oooee-4D -> oyoee-4D-R + H2	9.87534	5.07312				4.80223				4	o3	7
oooee-4D -> oyoee-4D-S + H2	10.9895	6.01914				4.97033				4	o3	7
oyeoe-RR -> oyeye-RR + H2	7.20574	4.29601				2.90973				4	o3	9
oyeoe-RS -> oyeye-RS + H2	7.11038	4.41826				2.69213				4	o3	9
oyeoe-SR -> oyeye-SR + H2	7.59109	3.82577				3.76533				4	o3	9
oyeoe-SS -> oyeye-SS + H2	7.95021	4.63708				3.31313				4	o3	9
ooeye-R -> oyeye-RR + H2	10.6708	5.16554				5.50523				4	o3	7
ooeye-R -> oyeye-SR + H2	12.4154	6.10741				6.30803				4	o3	7
ooeye-S -> oyeye-RS + H2	9.80062	5.14669				4.65393				4	o3	7
ooeye-S -> oyeye-SS + H2	12.0555	6.96715				5.08833				4	o3	7
oeeyo-R -> oeeyy + H2	10.5526	7.38919				3.16343				4	o3	10
oeeyo-S -> oeeyy + H2	9.99559	6.25926				3.73633				4	o3	10
oeoee -> oeoee-4D + H2O	15.5538	15.6422				-0.0884884				2	d
oooee -> oooee-4D + H2O	15.5055	16.569				-1.06349				3	d
oyoee-R -> oyoee-4D-R + H2O	15.3122	15.3908				-0.0786884				4	d
oyoee-S -> oyoee-4D-S + H2O	15.7517	16.3396				-0.587888				4	d
oxoee-R -> oxoee-4D-R + H2O	16.3362	15.1016				1.23461				5	d
oxoee-S -> oxoee-4D-S + H2O	18.1054	18.2285				-0.123088				5	d
ooeye-R -> ooeye-5A-RR	3.25791	1.20091				2.057				4	a
ooeye-R -> ooeye-5A-RS	4.17052	1.78892				2.3816				4	a
ooeye-S -> ooeye-5A-SR	2.75246	-0.378835				3.1313				4	a
ooeye-S -> ooeye-5A-SS	1.2241	-1.4945				2.7186				4	a
oeoye-R -> oeoye-5A-RR	-2.6858	-1.0388				-1.647				4	a
oeoye-R -> oeoye-5A-RS	-2.6311	-2.8722				0.2411				4	a
oeoye-S -> oeoye-5A-SR	-0.660937	-2.28204				1.6211				4	a
oeoye-S -> oeoye-5A-SS	-0.500744	-0.592144				0.0914				4	a
oeeyo-R -> oeeyo-5A-RR	0.463934	-0.503866				0.9678				4	a
oeeyo-R -> oeeyo-5A-RS	-1.8602	0.2986				-2.1588				4	a
oeeyo-S -> oeeyo-5A-SR	0.781705	1.65501				-0.8733				4	a
oeeyo-S -> oeeyo-5A-SS	2.30329	2.04009				0.2632				4	a
Step of reaction	Average		SD
	DG*soln	DG°gas	DG*soln	DG°gas
	kcal/mol	kcal/mol	kcal/mol	kcal/mol
Step 1	-38.5748	-103.583	23.4357	160.39						1
Step 2	-25.0024	-62.4705	28.1989	121.215						2
Step 3	-22.0493	-36.5811	31.1073	80.9296						3
Step 4	-7.48417	-8.37166	29.9585	26.0334						4
Step 5	-3.08922	-5.55907	26.2398	23.2551						5
Type of reaction	Average		SD
	DG*soln	DG°gas	DG*soln	DG°gas
	kcal/mol	kcal/mol	kcal/mol	kcal/mol
g	4.97643	0.385612	3.68721	4.0883							g
s	-21.161	-425.638	2.66629	2.80022							s
o1	-51.1482	-45.8169	3.12909	3.9051							o1
o2	-72.1109	-65.4789	1.87045	3.28678							o2
o3	9.38719	4.91049	2.34101	1.85079							o3
d	16.0941	16.212	1.04606	1.13507							d
a	0.551262	-0.181571	2.29328	1.61681							a
Position of reaction	Average		SD
	DG*soln	DG°gas	DG*soln	DG°gas
	kcal/mol	kcal/mol	kcal/mol	kcal/mol
3	-1.30265	-98.4395	11.413	182.8								3
7	-21.767	-20.9477	35.1578	29.3249								7
8	-49.3984	-46.3292	18.3213	15.1651								8
9	-20.6008	-20.6651	31.1352	26.6467								9
10	-29.9372	-28.3087	31.1699	27.223								10
Type and position of reaction	Average		SD
	DG*soln	DG°gas	DG*soln	DG°gas
	kcal/mol	kcal/mol	kcal/mol	kcal/mol
g-3	4.65485	-0.280013	2.7619	3.98802
g-7	4.73651	0.938804	5.89984	5.36624
g-8	8.29024	1.55206	#DIV/0!	#DIV/0!
g-9	5.50416	1.10234	3.1706	3.35304
s-3	-21.161	-425.638	2.66629	2.80022
o1-7	-51.1764	-42.9323	1.80945	0.646818
o1-8	-54.6428	-50.6821	2.48722	1.69569
o1-9	-49.0008	-44.6211	2.49687	2.56781
o1-10	-50.0428	-45.8751	1.50817	0.789498
o2-7	-72.3764	-65.7322	1.67876	1.78564
o2-9	-71.5799	-64.9725	2.38504	5.62653
o3-7	10.6865	5.62178	0.811777	0.628721
o3-9	7.77555	3.82419	2.70186	2.2817
o3-10	10.2741	6.82423	0.393876	0.798978
4D	16.0941	16.212	1.04606	1.13507
5A	0.551262	-0.181571	2.29328	1.61681

### Sheet: Relative Stability
name	step	energy (kcal/mol)		reactions
		aqueous phase	gas phase
oeeee -> oeeee	0	0	0
oeeee + 1/2O2 -> ooeee	1	-52.1076	-45.2904	o1
oeeee + 1/2O2 -> oeoee	1	-56.0272	-51.4908
oeeee + 1/2O2 -> oeeoe-R	1	-51.9173	-47.1603
oeeee + 1/2O2 -> oeeoe-S	1	-50.3822	-45.729
oeeee + C6H10O7 -> H2O + Oeeee	1	3.00986	-2.90643	g
oeeee + 2H3O+ + SO4-2 -> 3H2O + seeee	1	-24.0245	-428.923	s
oeeee + O2 -> oooee	2	-107.854	-97.5857	o1 x 2
oeeee + O2 -> ooeoe-R	2	-102.653	-91.1535
oeeee + O2 -> ooeoe-S	2	-101.387	-90.3058
oeeee + O2 -> oeooe-R	2	-104.859	-98.0245
oeeee + O2 -> oeooe-S	2	-104.959	-94.7532
oeeee + O2 -> oeeoo	2	-102.374	-92.0267
oeeee + 1/2O2 -> oeoee-4D + H2O	2	-40.4735	-35.8486	o1, 4D
oeeee + 1/2O2 -> oyeee-R + H2	2	-41.9892	-40.2855	o1, o3
oeeee + 1/2O2 -> oyeee-S + H2	2	-40.7304	-39.5034
oeeee + 1/2O2 -> oeeye-R + H2	2	-43.3855	-41.7218
oeeee + 1/2O2 -> oeeye-S + H2	2	-43.1894	-41.594
oeeee + C6H10O7 + 1/2O2 -> H2O + Ooeee	2	-48.6748	-45.419	o1, g
oeeee + C6H10O7 + 1/2O2 -> H2O + oOeee	2	-49.8615	-46.9768
oeeee + C6H10O7 + 1/2O2 -> H2O + Oeoee	2	-54.8138	-55.2187
oeeee + C6H10O7 + 1/2O2 -> H2O + oeOee	2	-47.737	-49.9388
oeeee + C6H10O7 + 1/2O2 -> H2O + Oeeoe-R	2	-46.9781	-48.715
oeeee + C6H10O7 + 1/2O2 -> H2O + Oeeoe-S	2	-42.8618	-47.334
oeeee + C6H10O7 + 1/2O2 -> H2O + oeeOe-R	2	-46.2077	-47.4299
oeeee + C6H10O7 + 1/2O2 -> H2O + oeeOe-S	2	-48.0855	-50.678
oeeee + 2H3O+ + SO4-2 + 1/2O2 -> 3H2O + soeee	2	-75.111	-473.036	o1, s
oeeee + 2H3O+ + SO4-2 + 1/2O2 -> 3H2O + seeoe-R	2	-71.8057	-470.648
oeeee + 2H3O+ + SO4-2 + 1/2O2 -> 3H2O + seeoe-S	2	-73.7563	-473.442
oeeee + O2 -> H2 + oxeee-R	3	-115.802	-107.007	o1, o3, o2
oeeee + O2 -> H2 + oxeee-S	3	-114.366	-106.257
oeeee + O2 -> H2 + oeexe-R	3	-117.72	-112.113
oeeee + O2 -> H2 + oeexe-S	3	-115.989	-110.86
oeeee + O2 -> H2 + oyoee-R	3	-97.7849	-91.3344	o1 x 2, o3
oeeee + O2 -> H2 + oyoee-S	3	-97.1103	-91.3371
oeeee + O2 -> H2 + oyeoe-RR	3	-91.4987	-85.7753
oeeee + O2 -> H2 + oyeoe-RS	3	-92.2783	-85.9043
oeeee + O2 -> H2 + oyeoe-SR	3	-90.1394	-84.3632
oeeee + O2 -> H2 + oyeoe-SS	3	-90.8633	-84.3027
oeeee + O2 -> H2 + ooeye-R	3	-94.9637	-86.6448
oeeee + O2 -> H2 + ooeye-S	3	-94.9685	-86.6327
oeeee + O2 -> H2 + oeoye-R	3	-92.6751	-90.5172
oeeee + O2 -> H2 + oeoye-S	3	-94.4291	-89.9526
oeeee + O2 -> H2 + oeeyo-R	3	-92.4276	-88.391
oeeee + O2 -> H2 + oeeyo-S	3	-91.8706	-87.2611
oeeee + O2 -> H2O + oooee-4D	3	-92.3481	-81.0167	o1 x 2, 4D
oeeee + C6H10O7 + O2 -> H2O + Ooeoe-R	3	-94.7659	-86.472	o1 x 2, g
oeeee + C6H10O7 + O2 -> H2O + Ooeoe-S	3	-90.6778	-82.2456
oeeee + C6H10O7 + O2 -> H2O + oOeoe-R	3	-101.864	-94.2594
oeeee + C6H10O7 + O2 -> H2O + oOeoe-S	3	-98.691	-91.185
oeeee + C6H10O7 + O2 -> H2O + ooeOe-R	3	-100.598	-91.1797
oeeee + C6H10O7 + O2 -> H2O + ooeOe-S	3	-99.6176	-91.8493
oeeee + C6H10O7 + 1/2O2 -> H2O + H2 + Oyeee-R	3	-38.9916	-40.5715	o1, o3, g
oeeee + C6H10O7 + 1/2O2 -> H2O + H2 + Oyeee-S	3	-38.7874	-40.6622
oeeee + C6H10O7 + 1/2O2 -> H2O + H2 + Oeeye-R	3	-42.1606	-49.4014
oeeee + C6H10O7 + 1/2O2 -> H2O + H2 + Oeeye-S	3	-41.6734	-48.7504
oeeee + 2H3O+ + SO4-2 + O2 -> 3H2O + soeoe-R	3	-120.127	-513.462	o1 x 2, s
oeeee + 2H3O+ + SO4-2 + O2 -> 3H2O + soeoe-S	3	-120.588	-513.955
oeeee + 3/2O2 -> H2 + oxoee-R	4	-171.738	-157.996	o1 x 2, o3, o2
oeeee + 3/2O2 -> H2 + oxoee-S	4	-169.682	-156.748
oeeee + O2 -> 2H2 + oyeye-RR	4	-84.293	-81.4793	o1 x 2, o3 x 2
oeeee + O2 -> 2H2 + oyeye-RS	4	-85.1679	-81.486
oeeee + O2 -> 2H2 + oyeye-SR	4	-82.5483	-80.5374
oeeee + O2 -> 2H2 + oyeye-SS	4	-82.9131	-79.6656
oeeee + O2 -> 2H2 + oeeyy	4	-81.875	-81.0019
oeeee + O2 -> H2 + H2O + oyoee-4D-R	4	-82.4727	-75.9435	o1 x 2, o3, 4D
oeeee + O2 -> H2 + H2O + oyoee-4D-S	4	-81.3586	-74.9975
oeeee + O2 -> H2 + ooeye-5A-RR	4	-91.7058	-85.4439	o1 x 2, o3, 5A
oeeee + O2 -> H2 + ooeye-5A-RS	4	-90.7932	-84.8559
oeeee + O2 -> H2 + ooeye-5A-SR	4	-92.2161	-87.0116
oeeee + O2 -> H2 + ooeye-5A-SS	4	-93.7444	-88.1272
oeeee + O2 -> H2 + oeoye-5A-RR	4	-95.3609	-91.556
oeeee + O2 -> H2 + oeoye-5A-RS	4	-95.3062	-93.3894
oeeee + O2 -> H2 + oeoye-5A-SR	4	-95.09	-92.2346
oeeee + O2 -> H2 + oeoye-5A-SS	4	-94.9298	-90.5447
oeeee + O2 -> H2 + oeeyo-5A-RR	4	-91.9637	-88.8949
oeeee + O2 -> H2 + oeeyo-5A-RS	4	-94.2878	-88.0924
oeeee + O2 -> H2 + oeeyo-5A-SR	4	-91.0889	-85.6061
oeeee + O2 -> H2 + oeeyo-5A-SS	4	-89.5673	-85.221
oeeee + C6H10O7 + O2 -> H2O + H2 + Oxeee-R	4	-108.438	-103.078	o1, o3, o2, g
oeeee + C6H10O7 + O2 -> H2O + H2 + Oxeee-S	4	-111.233	-107.993
oeeee + C6H10O7 + O2 -> H2O + H2 + Oeexe-R	4	-111.967	-109.618
oeeee + C6H10O7 + O2 -> H2O + H2 + Oeexe-S	4	-111.053	-108.767
oeeee + C6H10O7 + O2 -> H2O + H2 + oXeee-R	4	-100.76	-96.6744
oeeee + C6H10O7 + O2 -> H2O + H2 + oXeee-S	4	-99.2457	-96.0103
oeeee + C6H10O7 + O2 -> H2O + H2 + oeeXe-R	4	-108.408	-106.949
oeeee + C6H10O7 + O2 -> H2O + H2 + oeeXe-S	4	-106.025	-106.229
oeeee + 3/2O2 -> H2O + H2 + oxoee-4D-R	5	-155.401	-142.894	o1 x 2, o3, o2, 4D
oeeee + 3/2O2 -> H2O + H2 + oxoee-4D-S	5	-151.576	-138.52
oeeee + C6H10O7 + O2 -> H2O + H2 + oOeye-5A-RR	5	-90.2549	-87.9012	o1 x 2, o3, g, 5A
oeeee + C6H10O7 + O2 -> H2O + H2 + oOeye-5A-RS	5	-89.4634	-87.0071
oeeee + C6H10O7 + O2 -> H2O + H2 + oOeye-5A-SR	5	-90.8918	-88.6075
oeeee + C6H10O7 + O2 -> H2O + H2 + oOeye-5A-SS	5	-91.1142	-88.3818
oeeee + C6H10O7 + O2 -> H2O + H2 + ooeYe-5A-RR	5	-83.0204	-79.4933
oeeee + C6H10O7 + O2 -> H2O + H2 + ooeYe-5A-RS	5	-84.1702	-84.3274
oeeee + C6H10O7 + O2 -> H2O + H2 + ooeYe-5A-SR	5	-91.4057	-89.2413
oeeee + C6H10O7 + O2 -> H2O + H2 + ooeYe-5A-SS	5	-85.9271	-84.3598
oeeee + C6H10O7 + O2 -> H2O + 2H2 + Oyeye-RR	5	-76.0823	-78.2219	o1 x 2, o3 x 2, g
oeeee + C6H10O7 + O2 -> H2O + 2H2 + Oyeye-RS	5	-82.9143	-83.4983
oeeee + C6H10O7 + O2 -> H2O + 2H2 + Oyeye-SR	5	-79.5652	-80.4433
oeeee + C6H10O7 + O2 -> H2O + 2H2 + Oyeye-SS	5	-78.5861	-83.9266
oeeee + C6H10O7 + O2 -> H2O + 2H2 + Oeeyy	5	-74.1328	-77.0001

### Sheet: MP2-Benchmark
Name	Quantity	Unit		Ref
Hartree	627.509	kcal mol^-1/AU		2014 CODATA
Basis: 6-311++G(d,p)/Optimization in gas phase	Electronic Energy
Compound	B3LYP		MP2		Difference
	AU	kcal/mol	AU	kcal/mol	AU	kcal/mol
H2	-1.17957		-1.1603		0.0192712
H2O	-76.4585		-76.2749		0.183608
H3O+	-76.7312		-76.5501		0.181135
O2	-150.309		-149.981		0.327688
O4S-2	-699.116		-697.875		1.24069
oeeee	-468.484		-467.044		1.43951
oeoee	-543.733		-542.133		1.60025
ooeee	-543.721		-542.118		1.60366
oooee	-618.971		-617.207		1.76399
ooeoe-S	-618.96		-617.193		1.76746
oyoee-R	-617.757		-616.009		1.74784
soeoe-S	-1242.84		-1240.03		2.80474
oxoee-R	-693.029		-691.119		1.91051
oxoee-4D-R	-616.525		-614.792		1.73296
Coefficient of determination					1
Slope					0.997614
Intercept					0.121298
Reaction	AU	kcal/mol	AU	kcal/mol	AU	kcal/mol
oeeee + 1/2O2 -> oeoee	-0.0945051	-59.3028	-0.0976089	-61.2505		-1.94769
oeeee + 1/2O2 -> ooeee	-0.0830274	-52.1005	-0.0827207	-51.908		0.192453
oeoee + 1/2O2 -> oooee	-0.0838699	-52.6291	-0.0839771	-52.6964		-0.0672717
ooeee + 1/2O2 -> oooee	-0.0953476	-59.8315	-0.0988653	-62.0389		-2.20741
ooeee + 1/2O2 -> ooeoe-S	-0.0845555	-53.0594	-0.0845996	-53.0871		-0.0276937
oooee -> oyoee-R + H2	0.0345485	21.6795	0.0376731	23.6402		1.96069
ooeoe-S + 2H3O+ + SO4-2 -> 3H2O + soeoe-S	-0.676332	-424.404	-0.691193	-433.73		-9.32545
oyoee-R + 1/2O2 -> oxoee-R	-0.117423	-73.6841	-0.118601	-74.4234		-0.7393
oxoee-R -> oxoee-4D-R + H2O	0.0452602	28.4012	0.0513207	32.2042		3.80306
Coefficient of determination						0.999934
Slope						1.02595
Intercept						1.1613
Mean Absolute Error (MAE)						2.25234
